# Introgression of a dominant phototropin1 mutant superenhances carotenoids and boosts flavor-related volatiles in genome-edited tomato *RIN* mutants

**DOI:** 10.1101/2023.05.05.539534

**Authors:** Narasimha Rao Nizampatnam, Kapil Sharma, Prateek Gupta, Injangbuanang Pamei, Supriya Sarma, Yellamaraju Sreelakshmi, Rameshwar Sharma

## Abstract

The tomato (*Solanum lycopersicum*) ripening inhibitor (*rin*) mutation is known to completely repress fruit ripening. The heterozygous (*RIN*/*rin*) fruits have extended shelf life, ripen normally, but have poor taste and flavour. Even the CRISPR/Cas9-generated *rin* alleles have these undesirable attributes associated with the *rin* mutation. To address this, we used genome editing to generate newer alleles of *RIN* (*rin^CR^*) by targeting the K domain, which is essential for the oligomerization of MADS-box transcription factors. Unlike previously reported CRISPR alleles, the *rin^CR^*alleles displayed delayed onset of ripening, suggesting that the mutated K domain represses the onset of ripening. The *rin^CR^* fruits had extended shelf life and accumulated carotenoids at an intermediate level between *rin* and wild-type parent. Besides, the metabolites and hormonal levels in *rin^CR^* fruits were more akin to *rin*. To overcome the negative attributes of *rin*, we crossed the *rin^CR^* alleles with *Nps1*, which enhances carotenoid levels in tomato fruits. *Nps1* harbours a dominant-negative mutation in the plant photoreceptor phototropin1. The resulting *Nps1*/*rin^CR^* hybrids had extended shelf life and 4.4-7.1-fold higher carotenoid levels than the wild-type parent. The *Nps1*/*rin^CR^* fruits had higher auxin and reduced ABA levels, which are reportedly linked with slower ripening. The metabolome of *Nps1*/*rin^CR^*fruits revealed higher sucrose, malate, and volatiles associated with tomato taste and flavour. Notably, the boosted volatile levels in *Nps1*/*rinCR* were only observed in fruits bearing the homozygous *Nps1* (*Nps1*/*Nps1*) mutation. Our findings suggest that the *Nps1* introgression into tomato ripening mutants provides a promising strategy for developing tomato cultivars with extended shelf life, improved taste, and flavour.
