## Supplementary material for "Introgression of a dominant phototropin1 mutant superenhances carotenoids and boosts flavor-related volatiles in genome-edited tomato *RIN* mutants": Dataset S1

### Sheet: Summary Sheet
Dataset S1- The followup of edited RIN alleles from T0 till T3/T4 generation to obtain the CAS9 free homozygous edited plants.
	Allele	Generation
		T0	T1	T2	T3	T4
	rinCR1	RN03	RN03-07	RN03-07-11	RN03-07-11-31	RN03-07-11-31-05
	rinCR2	RN03	RN03-10	RN03-10-9	RN03-10-09-38
	rinCR3	RN39	RN39-18	RN39-18-06	RN39-18-06-05	RN39-18-06-05-07
	rinCR4	RN29A	RN29A-11	RN29A-11-25	RN29A-11-25-35

### Sheet: rinCRT0 analysis
Plant No	CAS9 PCR	PCR-RE (TaiI)	Sequencing analysis	Zygosity (Based on sequencing results)	Deletions	No of clones analyzed
RN01	N	N
RN02	N	N
RN03	P	P	YES	Bi-allelic	3-d/6-d	6
RN04	P	P	YES	Hetero	3-d/5-d; STOP	5
RN05	P	N
RN06	P	P
RN07	P	N
RN08	P	P	YES	Chimera	3-d/4-d/5-d; STOP	5
RN09	P	P
RN10	P	P	YES	Hetero	3-d/8-d; STOP	6
RN11	P	P
RN12	P	P	YES	Hetero	3-d/4-d; STOP	6
RN13	P	P
RN14	N	N
RN15	P	P	YES	Hetero	6-d	6
RN16	N	N
RN17	P	P
RN18	P	P
RN19	DEAD
RN20	P	P
RN21	N	N
RN22	N	N
RN23	P	P	YES	Homo	5-d; STOP	4
RN24	P	P
RN25	P	N
RN26	P	P
RN27	P	P
RN28	DEAD
RN29	P	P	YES	Hetero	3-d/12-d	4
RN29A	P	P	YES	Hetero	1+A; STOP	3
RN30	P	N
RN31	P	P
RN32	P	P
RN33	P	P	YES	Chimera	2-d/3-d/5-d; STOP	5
RN34	P	P
RN35	P	N
RN36	P	P	YES	Chimera	2-d/3-d/4-d; STOP	5
RN37	?	P
RN38	P	P
RN39	P	P	YES	Bi-allelic	4-d/5-d; STOP	5
RN40	N	N
RN41	P	P	YES	Hetero	3-d	5
RN42	P	P
RN43	N	N
RN44	P	P
RN45	P	P	YES	Hetero	4-d; STOP	5
RN46	N	N
RN47	N	N
RN48	N	N
RN49	P	P
RN50	P	P
RN51	P	P
RN52	P	P

### Sheet: rinCR T1 analysis
Plant No-03	PCR-RE (TaiI)	CAS9 PCR	Zygosity (Based on PCR)	Allele		Plant No-04	PCR-RE (TaiI)	CAS9 PCR	Zygosity (Based on PCR)	Allele		Plant No-08	PCR-RE (TaiI)	CAS9 PCR	Zygosity (Based on PCR)	Allele		Plant No-09	PCR-RE (TaiI)	CAS9 PCR	Zygosity (Based on PCR)	Allele		Plant No-10	PCR-RE (TaiI)	CAS9 PCR	Zygosity (Based on PCR)	Allele
RN03-1	P	P	Homo			RN04-1		P				RN08-1			Wt			RN09-1						RN10-1		P	Hetero
RN03-2		P				RN04-2		p	Hetero			RN08-2		P				RN09-2		P	Hetero			RN10-2		P
RN03-3		P	Hetero			RN04-3		P				RN08-3		P				RN09-3		P				RN10-3		P
RN03-4	P	P	Homo			RN04-4		?				RN08-4			Wt			RN09-4			Wt			RN10-4	P	P	Homo
RN03-5		P				RN04-5			Wt			RN08-5		P				RN09-5		P				RN10-5	P	P	Homo
RN03-6		P				RN04-6		P				RN08-6	P	P	Homo			RN09-6		P				RN10-6		P
RN03-7	P	P	Homo	rinCR1		RN04-7						RN08-7		P				RN09-7		P				RN10-7		P
RN03-8		P				RN04-8		P				RN08-8						RN09-8		P				RN10-8		P
RN03-9			Wt ?			RN04-9		P				RN08-9		P				RN09-9						RN10-9		P	Hetero
RN03-10	P	P	Homo	rinCR2		RN04-10		P				RN08-10	P	P	Homo			RN09-10		P				RN10-10		P
RN03-11		P				RN04-11		P				RN08-11			Wt			RN09-11		P				RN10-11		P
RN03-12	P	P	Homo			RN04-12		P				RN08-12		P				RN09-12			Wt			RN10-12	P	P	Homo
RN03-13		P				RN04-13		P				RN08-13	P	P	Homo			RN09-13		P				RN10-13		P
RN03-14		P				RN04-14		P				RN08-14		P				RN09-14						RN10-14		P
RN03-15	P	P	Homo			RN04-15		P	Hetero			RN08-15		P	Hetero			RN09-15		P				RN10-15	P	P	Homo
RN03-16		P	Hetero			RN04-16		P				RN08-16		P				RN09-16		P	Hetero			RN10-16		P
RN03-17		P	Hetero			RN04-17		P				RN08-17		P				RN09-17		P				RN10-17		P
						RN04-18			Wt			RN08-18	P	P	Homo			RN09-18		P				RN10-18			Wt
						RN04-19		P				RN08-19		P				RN09-19		P				RN10-19			Wt
						RN04-20		P				RN08-20		P	Hetero			RN09-20		P				RN10-20		P
Plant No-12	PCR-RE (TaiI)	CAS9 PCR	Zygosity (Based on PCR)	Allele		Plant No-15	PCR-RE (TaiI)	CAS9 PCR	Zygosity (Based on PCR)	Allele		Plant No-23	PCR-RE (TaiI)	CAS9 PCR	Zygosity (Based on PCR)	Allele		Plant No-29A	PCR-RE (TaiI)	CAS9 PCR	Zygosity (Based on PCR)	Allele		Plant No-31	PCR-RE (TaiI)	CAS9 PCR	Zygosity (Based on PCR)	Allele
RN12-1		P	Hetero			RN15-1		P				RN23-1	P		Cas free/wt			RN29A-1		P				RN31-1		P
RN12-2			Wt			RN15-2		P				RN23-2	P		Cas free/wt			RN29A-2		P	Hetero			RN31-2			wt
RN12-3		P				RN15-3		P	Hetero			RN23-3	P		Cas free/wt			RN29A-3		P	Hetero			RN31-3		P
RN12-4			wt			RN15-4		P				RN23-4	P		Cas free/wt			RN29A-4	P	P	Homo			RN31-4		P	Hetero
RN12-5		P				RN15-5		P				RN23-5		P	Hetero			RN29A-5			wt			RN31-5		P	Homo
RN12-6			Wt			RN15-6		P				RN23-6		P	Hetero			RN29A-6		P	Hete			RN31-6		P
RN12-7		P	Hetero			RN15-7		P				RN23-7	P	P				RN29A-7		P				RN31-7	P	P	Homo
RN12-8		P				RN15-8		P				RN23-8	P		Cas free/wt			RN29A-8	P	P	Homo			RN31-8
RN12-9	P	P	Homo			RN15-9			Wt			RN23-9	P		Cas free/wt			RN29A-9		P				RN31-9	P	P	Homo
RN12-10	P	P	Homo			RN15-10		P				RN23-10	P	P				RN29A-10		P				RN31-10
RN12-11			Wt			RN15-11		P				RN23-11	P		Cas free/wt			RN29A-11	P	P	Homo	rinCR4		RN31-11			wt
RN12-12		P				RN15-12		P	Hetero			RN23-12	P	P				RN29A-12		P				RN31-12		P
RN12-13						RN15-13		P				RN23-13	P		Cas free/wt			RN29A-13		P				RN31-13		P	Homo
RN12-14		P				RN15-14		P				RN23-14	P		Cas free/wt			RN29A-14		P				RN31-14	P	P	Homo
RN12-15	P	P	Homo			RN15-15		P				RN23-15	P	P				RN29A-15			wt			RN31-15
RN12-16			Wt			RN15-16	P	P	Homo			RN23-16	P					RN29A-16	P	P	Homo			RN31-16	P	P	Homo
RN12-17	P	P	Homo			RN15-17		P				RN23-17	P	P				RN29A-17	P	P	Homo			RN31-17		P
RN12-18	P	P	Homo			RN15-18	P	P	Homo			RN23-18	P		Cas free/wt			RN29A-18		P				RN31-18			wt
RN12-19		P				RN15-19		P				RN23-19		P	Hetero			RN29A-19		P				RN31-19		P
RN12-20	P	P	Homo			RN15-20		P				RN23-20		P	Hetero			RN29A-20		P	Hetero			RN31-20		P	Hetero
Plant No-39	PCR-RE (TaiI)	CAS9 PCR	Zygosity (Based on PCR)	Allele
RN39-1	P		Homo
RN39-2		P	Hetero					PCR-RE (TaiI): TaiI enzyme resistant
RN39-3		P	Hetero
RN39-4		P						RN3-7	rinCR1
RN39-5								RN3-10	rinCR2
RN39-6		P						RN29A-11	rinCR4
RN39-7		P						RN39-18	rinCR3
RN39-8		P
RN39-9		P	Hetero
RN39-10		P	Hetero
RN39-11		P
RN39-12			Wt?
RN39-13	P	P	Homo
RN39-14		P
RN39-15		P
RN39-16		P
RN39-17	P	P	Homo
RN39-18	P	P	Homo	rinCR3
RN39-19	P	P	Homo
RN39-20		P

### Sheet: rinCR T2 analysis
Plant No	Cas9	npt II	Actin	RN-mutation	RIN PCR	PCR-RE (TaiI)	Sequencing	CAS9 free	Allele		Plant No	Cas9	npt II	Actin	RN-mutation	RIN PCR	PCR-RE (TaiI)	Sequencing	CAS9 free	Allele		Plant No	Cas9	npt II	Actin	RN-mutation	RIN PCR	PCR-RE (TaiI)	Sequencing	CAS9 free	Allele		Plant No	Cas9	npt II	Actin	RN-mutation	RIN PCR	PCR-RE (TaiI)	Sequencing	CAS9 free	Allele
RN03-07-01											RN03-10-01	p	p									RN29A-11-01			p	p							RN39-18-01	p	p
RN03-07-02	p	p									RN03-10-02	p	p									RN29A-11-02	p	p									RN39-18-02	p	p
RN03-07-03	?	?	p	p							RN03-10-03	p	p									RN29A-11-03	p	p									RN39-18-03	p	p
RN03-07-04	N	N	p	N	p	p	Mixed				RN03-10-04	p	p									RN29A-11-04	p	p									RN39-18-04	p	p
RN03-07-05	p	p									RN03-10-05	p	p									RN29A-11-05	p	p									RN39-18-05	p	p
RN03-07-06	N	N	N								RN03-10-06	p	p									RN29A-11-06	p	p									RN39-18-06	N	N	P	N	P	P	Good	Yes	rinCR3
RN03-07-07	N	N	p	p							RN03-10-07	p	p									RN29A-11-07	p	p									RN39-18-07	p	p
RN03-07-08	N	N	p	N	p	p	Good				RN03-10-08	p	p									RN29A-11-08	p	p									RN39-18-08	p	p
RN03-07-09	N	N	?								RN03-10-09	N	N	p	N	P	p	Good	Yes	rinCR2		RN29A-11-09	p	p									RN39-18-09	p	p
RN03-07-10	p	p									RN03-10-10	N	N	p	p							RN29A-11-10	p	p									RN39-18-10	p	p
RN03-07-11	N	N	P	N	P	p	Good	Yes	rinCR1		RN03-10-11	p	p									RN29A-11-11	p	p									RN39-18-11	N	N	p	p
RN03-07-12	P	P	p								RN03-10-12	p	p									RN29A-11-12	p	p									RN39-18-12	p	p
RN03-07-13	N	N	p	p							RN03-10-13	p	p									RN29A-11-13	p	p									RN39-18-13	p	p
RN03-07-14	N	N	?								RN03-10-14	N	N	p	N	P	p	Mixed				RN29A-11-14	p	p									RN39-18-14	N	N	p	p
RN03-07-15	N	N	p	p							RN03-10-15	p	p									RN29A-11-15	p	p									RN39-18-15	N	N	p	N	p	P	Good
RN03-07-16	p	p									RN03-10-16	p	p									RN29A-11-16	p	p									RN39-18-16	p	p
RN03-07-17	p	p									RN03-10-17	p	p									RN29A-11-17	p	p									RN39-18-17	p	p
RN03-07-18	N	N	p	p							RN03-10-18	p	p									RN29A-11-18			No PCR								RN39-18-18	N	N	p	N	p	P	Good
RN03-07-19	p	p									RN03-10-19	p	p									RN29A-11-19	p	p									RN39-18-19	p	p
RN03-07-20	p	p									RN03-10-20	N	N	p	N	p	p	Mixed				RN29A-11-20	p	p									RN39-18-20	p	p
RN03-07-21	p	p									RN03-10-21	p	p									RN29A-11-21	p	p									RN39-18-21	p	p
RN03-07-22	N	N	p	p							RN03-10-22	p	p									RN29A-11-22	p	p									RN39-18-22	p	p
RN03-07-23	p	p									RN03-10-23	p	p									RN29A-11-23			p	N	No PCR	No PCR					RN39-18-23	N	N	p	N	p	P	Good
RN03-07-24	p	p									RN03-10-24	N	N	p	N	P	p	Good				RN29A-11-24			p	N	No PCR	No PCR					RN39-18-24	N	N	p	p
RN03-07-25	p	p									RN03-10-25	p	p									RN29A-11-25	N	N	p	N	No PCR	No PCR	Good	Yes	rinCR4		RN39-18-25	N	N	p	N	N	N
RN03-07-26	p	p									RN03-10-26	N	N	p	?	p	p	Mixed				RN29A-11-26	p	p									RN39-18-26	p	p
RN03-07-27	p	p									RN03-10-27	p	p									RN29A-11-27	p	p									RN39-18-27	p	p
RN03-07-28	p	p									RN03-10-28	p	p									RN29A-11-28	p	p									RN39-18-28	p	p
RN03-07-29	p	p									RN03-10-29	N	N	p	p	p	p	Mixed				RN29A-11-29	p	p									RN39-18-29	N	N	?
RN03-07-30	N	N	p	p							RN03-10-30	p	p									RN29A-11-30	p	p									RN39-18-30	p	p
RN03-07-31	N	N	p	N	p	p	Mixed				RN03-10-31	N	N	p	N	p	p	Mixed				RN29A-11-31	p	p									RN39-18-31	p	p
RN03-07-32	N	N									RN03-10-32	p	p									RN29A-11-32	p	p									RN39-18-32	N	N
RN03-07-33	p	p									RN03-10-33	N	N	p	N	P	p	Good				RN29A-11-33	p	p									RN39-18-33	N	N	p	N	p	P	Good
RN03-07-34	p	p									RN03-10-34	p	p									RN29A-11-34	p	p									RN39-18-34	p	p
RN03-07-35	p	p									RN03-10-35	p	p									RN29A-11-35	p	p									RN39-18-35	N	N	p	N	p	P	Good
RN03-07-36	p	p									RN03-10-36	p	p									RN29A-11-36			p	p							RN39-18-36	p	p
RN03-07-37	p	p									RN03-10-37	N	N	p	N	p	p	Good				RN29A-11-37	p	p									RN39-18-37	p	p
RN03-07-38	p	p									RN03-10-38	p	p									RN29A-11-38	p	p									RN39-18-38	p	p
RN03-07-39	p	p									RN03-10-39	p	p									RN29A-11-39	p	p									RN39-18-39	p	p
RN03-07-40											RN03-10-40	p	p									RN29A-11-40	p	p									RN39-18-40	p	p
RN03-07-41	p	p									RN03-10-41	p	p									RN29A-11-41	p	p									RN39-18-41	N	N	p	p
RN03-07-42	N	N	N								RN03-10-42	p	p									RN29A-11-42	p	p									RN39-18-42	p	p
RN03-07-43	N	N	p	p							RN03-10-43	N	N	p	N	p	p	Good				RN29A-11-43	p	p									RN39-18-43	p	p
RN03-07-44	p	p									RN03-10-44	p	p									RN29A-11-44			p	N	No PCR	No PCR					RN39-18-44	p	p
RN03-07-45	p	p									RN03-10-45	N	N	p	N	P	p	Mixed				RN29A-11-45	p	p									RN39-18-45	p	p
											RN03-10-46	p	p									RN29A-11-46	p	p									RN39-18-46	p	p
	RN3-07-11	rinCR1									RN03-10-47	p	p									RN29A-11-47	p	p									RN39-18-47	N	N	p		P	P	Good
	RN3-10-09	rinCR2									RN03-10-48	N	N									RN29A-11-48	p	p									RN39-18-48	p	p
	RN29A-11-25	rinCR4									RN03-10-49	N	N	P	N	P	p	Good				RN29A-11-49	p	p									RN39-18-49	N	N
	RN39-18-06	rinCR3									RN03-10-50	p	p	p								RN29A-11-50	p	p									RN39-18-50	N	N

### Sheet: rinCR T3 analysis
Plant No	CAS9	RN-mutation	Allele	CAS9 free		Plant No	CAS9	RN-mutation	Allele	CAS9 free		Plant No	CAS9	RN-mutation	Allele	CAS9 free		Plant No	CAS9	RN-mutation	Allele	CAS9 free
RN03-07-11-31	N	N	rinCR1	Yes		RN03-10-09-31	N											RN39-18-06-01	N	N
RN03-07-11-32	N	N				RN03-10-09-32						RN29A-11-25-31	N					RN39-18-06-02	N	N
RN03-07-11-33	N					RN03-10-09-33		N				RN29A-11-25-32		N				RN39-18-06-03	N	N
RN03-07-11-34	N					RN03-10-09-34	N					RN29A-11-25-33	N					RN39-18-06-04	N	N
RN03-07-11-35	N					RN03-10-09-35						RN29A-11-25-34						RN39-18-06-05	N	N	rinCR3	Yes
RN03-07-11-36	N					RN03-10-09-36	N	N				RN29A-11-25-35	N	N	rinCR4	Yes		RN39-18-06-06	N	N
RN03-07-11-37	N	N				RN03-10-09-37						RN29A-11-25-36	N					RN39-18-06-07	N	N
RN03-07-11-38	N					RN03-10-09-38	N	N	rinCR2	Yes		RN29A-11-25-37						RN39-18-06-08	N	N
RN03-07-11-39	N					RN03-10-09-39						RN29A-11-25-38	N					RN39-18-06-09	N	N
RN03-07-11-40	N	N				RN03-10-09-40	N					RN29A-11-25-39						RN39-18-06-10	N	N
RN03-07-11-41	N					RN03-10-09-41						RN29A-11-25-40	N					RN39-18-06-11	N	N
RN03-07-11-42	N					RN03-10-09-42						RN29A-11-25-41						RN39-18-06-12	N	N
RN03-07-11-43	N	N				RN03-10-09-43	N					RN29A-11-25-42	N					RN39-18-06-13	N	N
RN03-07-11-44	N					RN03-10-09-44						RN29A-11-25-43	N					RN39-18-06-14	N	N
RN03-07-11-45	N					RN03-10-09-45	N					RN29A-11-25-44						RN39-18-06-15	N	N
RN03-07-11-46	N	N				RN03-10-09-46						RN29A-11-25-45	N	N				RN39-18-06-16	N	N
RN03-07-11-47	N					RN03-10-09-47	N					RN29A-11-25-46	N					RN39-18-06-17	N	N
RN03-07-11-48	N	N				RN03-10-09-48	N	N				RN29A-11-25-47						RN39-18-06-18	N	N
RN03-07-11-49	N	N				RN03-10-09-49	N	N				RN29A-11-25-48						RN39-18-06-19	N	N
RN03-07-11-50	N	N				RN03-10-09-50	N					RN29A-11-25-49	N					RN39-18-06-20	N	N
												RN29A-11-25-50	N					RN39-18-06-21	N	N
	RN3-07-11-31	rinCR1
	RN3-10-09-38	rinCR2
	RN29A-11-25-05	rinCR4
	RN39-18-06-35	rinCR3

### Sheet: rinCR T4
Plant No	CAS9	RN-mutation	CAS9 free	Allele			Plant No	CAS9	RN-mutation	CAS9 free	Allele
RN03-07-11-31-01							RN39-18-06-05-01													rinCR1
RN03-07-11-31-02							RN39-18-06-05-02
RN03-07-11-31-03							RN39-18-06-05-03													rinCR3
RN03-07-11-31-04							RN39-18-06-05-04
RN03-07-11-31-05	N	N	Yes	rinCR1			RN39-18-06-05-05
RN03-07-11-31-06							RN39-18-06-05-06
RN03-07-11-31-07							RN39-18-06-05-07	N	N	Yes	rinCR3
RN03-07-11-31-08							RN39-18-06-05-08
RN03-07-11-31-09							RN39-18-06-05-09
RN03-07-11-31-10							RN39-18-06-05-10
RN03-07-11-31-11							RN39-18-06-05-11
RN03-07-11-31-12							RN39-18-06-05-12
RN03-07-11-31-13							RN39-18-06-05-13
RN03-07-11-31-14							RN39-18-06-05-14
RN03-07-11-31-15							RN39-18-06-05-15
RN03-07-11-31-16							RN39-18-06-05-16
RN03-07-11-31-17							RN39-18-06-05-17
RN03-07-11-31-18							RN39-18-06-05-18
RN03-07-11-31-19							RN39-18-06-05-19
RN03-07-11-31-20							RN39-18-06-05-20
	RN03-07-11-31-05	rinCR1
	RN39-18-06-05-07	rinCR3
