## Supplementary material for "Introgression of a dominant phototropin1 mutant superenhances carotenoids and boosts flavor-related volatiles in genome-edited tomato *RIN* mutants": Dataset S3

### Sheet: CO2 Data
Dataset S3. The CO2 emission from rin mutant, rinCR lines, and AV at different stages of fruit ripening. The values indicate µL/h/g FW.
	CO2 emission (µL/h/g FW)
	rin			AV			rinCR1			rinCR2			rinCR3			rinCR4
Sample	MG	TUR	RR	MG	TUR	RR	MG	TUR	RR	MG	TUR	RR	MG	TUR	RR	MG	TUR	RR
Fruit 1	0.0135	0.1646	0.1223	0.1539	0.3524	0.1584	0.0172	0.226	0.0824	0.0182	0.2704	0.1411	0.0136	0.2463	0.0882	0.009783	0.1908	0.1369
Fruit 2	0.0104	0.1264	0.12	0.1726	0.4957	0.2466	0.0126	0.2519	0.0635	0.0136	0.2835	0.1434	0.0153	0.1522	0.0612	0.0103	0.1623	0.0897
fruit 3	0.0202	0.1749	0.113	0.1621	0.3919	0.1842	0.0132	0.2041	0.0539	0.0142	0.2696	0.0978	0.0143	0.2018	0.0462	0.01	0.1845	0.1422
	CO2 emission (µL/h/g FW)
	rin		AV		rinCR1		rinCR2		rinCR3		rinCR4
Ripening stage	Mean	SE	Mean	SE	Mean	SE	Mean	SE	Mean	SE	Mean	SE
MG	0.0147	0.0028687	0.1629	0.0054109	0.0143	0.0014498	0.0153	0.0014498	0.0144	0.00048029	0.01	0.00015805
TUR	0.1553	0.0148	0.4084	0.0306	0.2273	0.0138	0.2745	0.0045104	0.2001	0.0272	0.1792	0.0086507
RR	0.1184	0.0027925	0.1906	0.0194	0.0666	0.0083739	0.1274	0.0148	0.0652	0.0123	0.123	0.0167

### Sheet: CO2 Data Heatmap
	CO2 emmision (µL/h/g FW)									Fold Change									Log 2 fold change							Log 2 fold change (≥ ±0.584)								Log 2 fold change (≥ ±0.584) with p-value ≤ 0.05
Ripening stage	AV	rin	rinCR1	rinCR2	rinCR3	rinCR4		Fold change		AV	rin	rinCR1	rinCR2	rinCR3	rinCR4		Log2FC		AV	rin	rinCR1	rinCR2	rinCR3	rinCR4		AV	rin	rinCR1	rinCR2	rinCR3	rinCR4		AV	rin	rinCR1	rinCR2	rinCR3	rinCR4
Mature Green MG)	0.162867	0.0147	0.0143333	0.0153333	0.0144	0.0100267				1	0.0902579	0.0880065	0.0941465	0.0884159	0.0615637				0	-3.4698	-3.50625	-3.40895	-3.49955	-4.02178		FALSE	-3.4698	-3.50625	-3.40895	-3.49955	-4.02178		0	-3.4698	-3.50625	-3.40895	-3.49955	-4.02178
Turning (TUR)	0.408425	0.1553	0.227333	0.2745	0.2001	0.1792				1	0.380241	0.55661	0.672094	0.489931	0.438759				0	-1.39501	-0.845262	-0.573265	-1.02935	-1.1885		FALSE	-1.39501	-0.845262	FALSE	-1.02935	-1.1885		0	-1.39501	-0.845262	0	-1.02935	-1.1885
Red Ripe (RR)	0.190625	0.118433	0.0666	0.127433	0.0652	0.122933				1	0.62129	0.349377	0.668503	0.342033	0.644896				0	-0.686662	-1.51714	-0.580995	-1.54779	-0.632861		FALSE	-0.686662	-1.51714	FALSE	-1.54779	-0.632861		0	-0.686662	-1.51714	0	-1.54779	0
	Log 2 fold change (≥ ±0.584) with p-value ≤ 0.05
Ripening stage	AV	rin	rinCR1	rinCR2	rinCR3	rinCR4
Mature Green MG)	0	-3.4698	-3.50625	-3.40895	-3.49955	-4.02178
Turning (TUR)	0	-1.39501	-0.845262	0	-1.02935	-1.1885
Red Ripe (RR)	0	-0.686662	-1.51714	0	-1.54779	0
