## Supplementary material for "Introgression of a dominant phototropin1 mutant superenhances carotenoids and boosts flavor-related volatiles in genome-edited tomato *RIN* mutants": Dataset S4

### Sheet: MG
Dataset S4. The contents of different phytohormones in rin mutant, rinCR lines, and AV at different stages of fruit ripening. The values indicate the total hormone content (ng/g fresh weight). Abbreviation: ABA- Abscisic acid; IAA- Índole acetic acid; IBA – Índole butyric acid; JA- Jasmonic acid; MeJA- Methyl Jasmonate; SA- Salicylic acid.
Hormone	Phytohormones (ng/g FW) Mature green fruits (MG)									Normal fold change									Log2 fold change
	AV MG	RIN MG	rinCR1 MG	rinCR2 MG	rinCR3 MG	rinCR4 MG		Fold change		AV MG	RIN MG	rinCR1 MG	rinCR2 MG	rinCR3 MG	rinCR4 MG		Log2FC		AV MG	RIN MG	rinCR1 MG	rinCR2 MG	rinCR3 MG	rinCR4 MG
ABA	565.664	339.149	840.587	754.946	482.704	606.299				1	0.59956	1.48602	1.33462	0.85334	1.07184				0	-0.738024	0.571453	0.41643	-0.228807	0.100086
IAA	4.5193	15.4508	10.8383	8.4723	11.2562	13.7934				1	3.41885	2.39823	1.87469	2.4907	3.05211				0	1.77351	1.26197	0.906654	1.31655	1.60981
IBA	0.5193	1.4508	0.8383	0.6839	0.9732	1.2537				1	2.79376	1.61429	1.31697	1.87406	2.41421				0	1.48221	0.690898	0.397217	0.906168	1.27155
JA	0.5471	0.3401	0.4721	0.5685	0.6245	0.6672				1	0.621641	0.862914	1.03912	1.14147	1.21952				0	-0.685846	-0.212712	0.0553558	0.190897	0.286315
MeJA	7.96	2.9421	5.8945	3.1356	4.2529	3.5432				1	0.369611	0.740515	0.39392	0.534284	0.445126				0	-1.43592	-0.433399	-1.34403	-0.904321	-1.16772
SA	204.385	76.3544	189.557	98.6483	125.873	81.3544				1	0.373581	0.927448	0.482659	0.615859	0.398044				0	-1.42051	-0.108661	-1.05092	-0.699328	-1.329
Zeatin	1.395	2.7739	0.9599	1.6479	1.2455	2.4174				1	1.98846	0.6881	1.18129	0.892832	1.7329				0	0.991651	-0.539309	0.240364	-0.16354	0.793191
Ethylene (nl g_1 h_1)	6.9055	0.570275	2.7347	2.4448	0.83025	1.10242				1	0.0825827	0.396018	0.354037	0.12023	0.159644				0	-3.59802	-1.33636	-1.49803	-3.05613	-2.64707
The levels of phytohormones were measured by LC-MS as (ng/g FW), except ethylene, which was measured by gas chromatography and expressed as nl g_1 h_1.

### Sheet: TUR
	Phytohormones (ng/g FW) Turning Fruits (TUR)									Normal fold change									Log2 fold change
	AV TUR	RIN TUR	rinCR1 TUR	rinCR2 TUR	rinCR3 TUR	rinCR4 TUR		Fold change		AV TUR	RIN TUR	rinCR1 TUR	rinCR2 TUR	rinCR3 TUR	rinCR4 TUR		Log2FC		AV TUR	RIN TUR	rinCR1 TUR	rinCR2 TUR	rinCR3 TUR	rinCR4 TUR
ABA	1852.62	498.47	1692.98	1947.85	1306.2	575.221				1	0.269062	0.913831	1.05141	0.705056	0.310491				0	-1.89399	-0.130001	0.0723185	-0.504191	-1.68738
IAA	2.3563	10.8701	6.6617	7.5416	8.2843	4.8186				1	4.61321	2.82719	3.20061	3.51581	2.04499				0	2.20577	1.49937	1.67835	1.81386	1.03209
IBA	0.3563	0.8701	0.6617	0.5416	0.4732	0.8186				1	2.44204	1.85714	1.52007	1.32809	2.2975				0	1.28809	0.893085	0.604135	0.409358	1.20007
JA	1.2863	0.5615	1.0325	0.683	0.7398	0.6283				1	0.436523	0.80269	0.53098	0.575138	0.488455				0	-1.19587	-0.317085	-0.91327	-0.79802	-1.0337
MeJA	10.0346	3.9935	8.9388	3.7123	6.5689	5.1776				1	0.397973	0.890798	0.36995	0.654625	0.515975				0	-1.32926	-0.16683	-1.4346	-0.611259	-0.954628
SA	179.344	65.623	156.78	130.395	74.1384	70.623				1	0.365907	0.874188	0.727068	0.413388	0.393786				0	-1.45045	-0.193985	-0.459838	-1.27443	-1.34452
Zeatin	0.6999	1.0355	0.499	0.841	0.7166	0.5307				1	1.4795	0.712959	1.2016	1.02386	0.758251				0	0.565107	-0.488109	0.264957	0.0340192	-0.399252
Ethylene (nl g_1 h_1)	6.9055	0.570275	2.7347	2.4448	0.83025	1.10242				1	0.0825827	0.396018	0.354037	0.12023	0.159644				0	-3.59802	-1.33636	-1.49803	-3.05613	-2.64707

### Sheet: RR
	Phytohormones (ng/g FW) Red Ripe Fruits (RR)									Normal fold change									Log2 fold change
	AV RR	RIN RR	rinCR1 RR	rinCR2 RR	rinCR3 RR	rinCR4 RR		Fold change		AV RR	RIN RR	rinCR1 RR	rinCR2 RR	rinCR3 RR	rinCR4 RR		Log2FC		AV RR	RIN RR	rinCR1 RR	rinCR2 RR	rinCR3 RR	rinCR4 RR
ABA	707.03	423.634	1073.65	612.613	399.127	643.618				1	0.599174	1.51853	0.866459	0.564512	0.910312				0	-0.738952	0.602675	-0.206796	-0.824924	-0.135566
IAA	1.1424	8.5054	4.188	2.3251	6.3782	4.6806				1	7.4452	3.66597	2.03528	5.58316	4.09716				0	2.89631	1.87419	1.02522	2.48108	2.03463
IBA	0.1424	0.5054	0.188	0.3251	0.3591	0.4681				1	3.54916	1.32022	2.28301	2.52177	3.28722				0	1.82748	0.400784	1.19093	1.33444	1.71687
JA	0.8553	0.208	0.5927	0.5454	0.482	0.4485				1	0.24319	0.692973	0.637671	0.563545	0.524377				0	-2.03985	-0.529128	-0.649116	-0.827397	-0.931323
MeJA	6.3855	1.2014	5.0095	7.0352	4.3686	5.0763				1	0.188145	0.784512	1.10175	0.684144	0.794973				0	-2.41008	-0.350133	0.139792	-0.547629	-0.331022
SA	97.2489	58.6882	112.241	79.099	85.4346	52.6882				1	0.603484	1.15416	0.813367	0.878515	0.541787				0	-0.728611	0.206843	-0.298022	-0.186861	-0.884202
Zeatin	0.3652	0.8091	0.2804	1.1902	0.4623	0.5848				1	2.2155	0.767798	3.25904	1.26588	1.60131				0	1.14763	-0.3812	1.70445	0.340143	0.679257
Ethylene (nl g_1 h_1)	6.9055	0.570275	2.7347	2.4448	0.83025	1.10242				1	0.0825827	0.396018	0.354037	0.12023	0.159644				0	-3.59802	-1.33636	-1.49803	-3.05613	-2.64707

### Sheet: MG Final
	Log 2 fold change							Log 2 fold change (≥ ±0.584)							Log 2 fold change (≥ ±0.584) with p-value ≤ 0.05
Hormone	AV MG	RIN MG	rinCR1 MG	rinCR2 MG	rinCR3 MG	rinCR4 MG		AV MG	RIN MG	rinCR1 MG	rinCR2 MG	rinCR3 MG	rinCR4 MG		AV MG	RIN MG	rinCR1 MG	rinCR2 MG	rinCR3 MG	rinCR4 MG
ABA	0	-0.738024	0.571453	0.41643	-0.228807	0.100086		FALSE	-0.738024	FALSE	FALSE	FALSE	FALSE		0	-0.738024	0	0	0	0
IAA	0	1.77351	1.26197	0.906654	1.31655	1.60981		FALSE	1.77351	1.26197	0.906654	1.31655	1.60981		0	1.77351	1.26197	0.906654	1.31655	1.60981
IBA	0	1.48221	0.690898	0.397217	0.906168	1.27155		FALSE	1.48221	0.690898	FALSE	0.906168	1.27155		0	1.48221	0.690898	0	0.906168	1.27155
JA	0	-0.685846	-0.212712	0.0553558	0.190897	0.286315		FALSE	-0.685846	FALSE	FALSE	FALSE	FALSE		0	-0.685846	0	0	0	0
MeJA	0	-1.43592	-0.433399	-1.34403	-0.904321	-1.16772		FALSE	-1.43592	FALSE	-1.34403	-0.904321	-1.16772		0	-1.43592	0	-1.34403	-0.904321	-1.16772
SA	0	-1.42051	-0.108661	-1.05092	-0.699328	-1.329		FALSE	-1.42051	FALSE	-1.05092	-0.699328	-1.329		0	-1.42051	0	-1.05092	-0.699328	-1.329
Zeatin	0	0.991651	-0.539309	0.240364	-0.16354	0.793191		FALSE	0.991651	FALSE	FALSE	FALSE	0.793191		0	0.991651	0	0	0	0.793191
Ethylene	0	-3.59802	-1.33636	-1.49803	-3.05613	-2.64707		FALSE	-3.59802	-1.33636	-1.49803	-3.05613	-2.64707		0	-3.59802	-1.33636	-1.49803	-3.05613	-2.64707

### Sheet: TUR Final
	Log 2 fold change							Log 2 fold change (≥ ±0.584)								Log 2 fold change (≥ ±0.584) with p-value ≤ 0.05
Hormone	AV TUR	RIN TUR	rinCR1 TUR	rinCR2 TUR	rinCR3 TUR	rinCR4 TUR		AV TUR	RIN TUR	rinCR1 TUR	rinCR2 TUR	rinCR3 TUR	rinCR4 TUR		AV TUR	RIN TUR	rinCR1 TUR	rinCR2 TUR	rinCR3 TUR	rinCR4 TUR
ABA	0	-1.89399	-0.130001	0.0723185	-0.504191	-1.68738		FALSE	-1.89399	FALSE	FALSE	FALSE	-1.68738		0	-1.89399	0	0	0	-1.68738
IAA	0	2.20577	1.49937	1.67835	1.81386	1.03209		FALSE	2.20577	1.49937	1.67835	1.81386	1.03209		0	2.20577	1.49937	1.67835	1.81386	1.03209
IBA	0	1.28809	0.893085	0.604135	0.409358	1.20007		FALSE	1.28809	0.893085	0.604135	FALSE	1.20007		0	1.28809	0.893085	0.604135	0	1.20007
JA	0	-1.19587	-0.317085	-0.91327	-0.79802	-1.0337		FALSE	-1.19587	FALSE	-0.91327	-0.79802	-1.0337		0	-1.19587	0	-0.91327	-0.79802	-1.0337
MeJA	0	-1.32926	-0.16683	-1.4346	-0.611259	-0.954628		FALSE	-1.32926	FALSE	-1.4346	-0.611259	-0.954628		0	-1.32926	0	-1.4346	-0.611259	-0.954628
SA	0	-1.45045	-0.193985	-0.459838	-1.27443	-1.34452		FALSE	-1.45045	FALSE	FALSE	-1.27443	-1.34452		0	-1.45045	0	0	-1.27443	-1.34452
Zeatin	0	0.565107	-0.488109	0.264957	0.0340192	-0.399252		FALSE	FALSE	FALSE	FALSE	FALSE	FALSE		0	0	0	0	0	0
Ethylene	0	-4.29287	-2.1794	-2.62491	-3.89572	-1.78416		FALSE	-4.29287	-2.1794	-2.62491	-3.89572	-1.78416		0	-4.29287	-2.1794	-2.62491	-3.89572	-1.78416

### Sheet: RR Final
	Log 2 fold change							Log 2 fold change (≥ ±0.584)								Log 2 fold change (≥ ±0.584) with p-value ≤ 0.05
Hormone	AV RR	RIN RR	rinCR1 RR	rinCR2 RR	rinCR3 RR	rinCR4 RR		AV RR	RIN RR	rinCR1 RR	rinCR2 RR	rinCR3 RR	rinCR4 RR		AV RR	RIN RR	rinCR1 RR	rinCR2 RR	rinCR3 RR	rinCR4 RR
ABA	0	-0.738952	0.602675	-0.206796	-0.824924	-0.135566		FALSE	-0.738952	0.602675	FALSE	-0.824924	FALSE		0	-0.738952	0.602675	0	-0.824924	0
IAA	0	2.89631	1.87419	1.02522	2.48108	2.03463		FALSE	2.89631	1.87419	1.02522	2.48108	2.03463		0	2.89631	1.87419	0	2.48108	2.03463
IBA	0	1.82748	0.400784	1.19093	1.33444	1.71687		FALSE	1.82748	FALSE	1.19093	1.33444	1.71687		0	1.82748	0	1.19093	1.33444	1.71687
JA	0	-2.03985	-0.529128	-0.649116	-0.827397	-0.931323		FALSE	-2.03985	FALSE	-0.649116	-0.827397	-0.931323		0	-2.03985	0	-0.649116	-0.827397	-0.931323
MeJA	0	-2.41008	-0.350133	0.139792	-0.547629	-0.331022		FALSE	-2.41008	FALSE	FALSE	FALSE	FALSE		0	-2.41008	0	0	0	0
SA	0	-0.728611	0.206843	-0.298022	-0.186861	-0.884202		FALSE	-0.728611	FALSE	FALSE	FALSE	-0.884202		0	-0.728611	0	0	0	-0.884202
Zeatin	0	1.14763	-0.3812	1.70445	0.340143	0.679257		FALSE	1.14763	FALSE	1.70445	FALSE	0.679257		0	1.14763	0	1.70445	0	0
Ethylene	0	-5.74407	-3.35387	-2.79647	-4.00999	-4.03078		FALSE	-5.74407	-3.35387	-2.79647	-4.00999	-4.03078		0	-5.74407	-3.35387	-2.79647	-4.00999	-4.03078

### Sheet: All stages-Heat map
		Log 2 fold change (≥ ±0.584) with p-value ≤ 0.05
Hormone	Ripening stage	AV	rin	rinCR1	rinCR2	rinCR3	rinCR4
ABA	MG	0	-0.738024	0	0	0	0
	TUR	0	-1.89399	0	0	0	-1.68738
	RR	0	-0.738952	0.602675	0	-0.824924	0
IAA	MG	0	1.77351	1.26197	0.906654	1.31655	1.60981
	TUR	0	2.20577	1.49937	1.67835	1.81386	1.03209
	RR	0	2.89631	1.87419	0	2.48108	2.03463
IBA	MG	0	1.48221	0.690898	0	0.906168	1.27155
	TUR	0	1.28809	0.893085	0.604135	0	1.20007
	RR	0	1.82748	0	1.19093	1.33444	1.71687
JA	MG	0	-0.685846	0	0	0	0
	TUR	0	-1.19587	0	-0.91327	-0.79802	-1.0337
	RR	0	-2.03985	0	-0.649116	-0.827397	-0.931323
MeJA	MG	0	-1.43592	0	-1.34403	-0.904321	-1.16772
	TUR	0	-1.32926	0	-1.4346	-0.611259	-0.954628
	RR	0	-2.41008	0	0	0	0
SA	MG	0	-1.42051	0	-1.05092	-0.699328	-1.329
	TUR	0	-1.45045	0	0	-1.27443	-1.34452
	RR	0	-0.728611	0	0	0	-0.884202
Zeatin	MG	0	0.991651	0	0	0	0.793191
	TUR	0	0	0	0	0	0
	RR	0	1.14763	0	1.70445	0	0
Ethylene	MG	0	-3.59802	-1.33636	-1.49803	-3.05613	-2.64707
	TUR	0	-4.29287	-2.1794	-2.62491	-3.89572	-1.78416
	RR	0	-5.74407	-3.35387	-2.79647	-4.00999	-4.03078
