## Supplementary material for "Introgression of a dominant phototropin1 mutant superenhances carotenoids and boosts flavor-related volatiles in genome-edited tomato *RIN* mutants": Dataset S8

### Sheet: Sheet1
Dataset S8. The expression of ripening-related and cell-wall-related genes in RR fruits of rinCR1 and rinCR3 lines crossed with Nps1 in F2 generation. The relative changes in gene expression at RR stage were determined by calculating the log2 fold change at respective ripening phase with reference to AV. Only significantly changed transcripts are depicted (Log2 fold ≥ ± 0.584, p-value ≤ 0.05, n ≥…
Gene	AV	Nps1	rinCR1	rinCR3	Nps1 (N/N) x rinCR1 (r/r)	Nps1 (N/N) x rinCR3 (r/r)		dct	AV	Nps1	rinCR1	rinCR3	Nps1 (N/N) x rinCR1 (r/r)	Nps1 (N/N) x rinCR3 (r/r)		ddct	AV	Nps1	rinCR1	rinCR3	Nps1 (N/N) x rinCR1 (r/r)	Nps1 (N/N) x rinCR3 (r/r)		2^-ddct	AV	Nps1	rinCR1	rinCR3	Nps1 (N/N) x rinCR1 (r/r)	Nps1 (N/N) x rinCR3 (r/r)		log 2^-ddct	AV	Nps1	rinCR1	rinCR3	Nps1 (N/N) x rinCR1 (r/r)	Nps1 (N/N) x rinCR3 (r/r)
RIN	21.65	20.44	19.63	22.42	22.75	18.54		RIN	6.06	0.23	1.39	2.58	2.33	2.27		RIN	0	-5.83	-4.67	-3.48	-3.73	-3.79		RIN	1	56.8859	25.4572	11.1579	13.2691	13.8326		RIN	0	5.83	4.67	3.48	3.73	3.79
	21.72	20.74	19.48	22.84	23.14	18.87			6.61	-0.53	1.6	2.16	2.48	2.71			0	-7.14	-5.01	-4.45	-4.13	-3.9			1	141.044	32.2226	21.8566	17.5087	14.9285			0	7.14	5.01	4.45	4.13	3.9
	21.85	21.08	20.19	25.53	23.83	18.51			5.96	0.27	1.33	3.24	2.84	2.19			0	-5.69	-4.63	-2.72	-3.12	-3.77			1	51.6251	24.761	6.58873	8.69388	13.6422			0	5.69	4.63	2.72	3.12	3.77
CNR	26.69	27.91	30.65	27.74	31.71	24.24		CNR	11.1	7.7	6.3	6.54	11.29	7.97		CNR	0	-3.4	-4.8	-4.56	0.19	-3.13		CNR	1	10.5561	27.8576	23.5883	0.876606	8.75435		CNR	0	3.4	4.8	4.56	-0.19	3.13
	27.22	30.25	27.92	34.86	32.83	24.77			12.11	8.98	6.07	5.84	12.17	8.61			0	-3.13	-6.04	-6.27	0.06	-3.5			1	8.75435	65.7993	77.1717	0.959264	11.3137			0	3.13	6.04	6.27	-0.06	3.5
	26.38	29.97	28.53	31.66	29.75	24.54			10.49	9.16	6.49	6.35	8.76	8.22			0	-1.33	-4	-4.14	-1.73	-2.27			1	2.51403	16	17.6305	3.31728	4.82323			0	1.33	4	4.14	1.73	2.27
DXS	21.02	26.34	26.1	27.15	20.87	22.1		DXS	5.43	6.13	3.69	6.88	0.45	5.83		DXS	0	0.7	-1.74	1.45	-4.98	0.4		DXS	1	0.615572	3.34035	0.366021	31.5594	0.757858		DXS	0	-0.7	1.74	-1.45	4.98	-0.4
	20.88	26.2	26.41	27.16	20.22	22.24			5.77	4.93	4.21	6.96	-0.44	6.08			0	-0.84	-1.56	1.19	-6.21	0.31			1	1.79005	2.94854	0.438303	74.028	0.806642			0	0.84	1.56	-1.19	6.21	-0.31
	21.59	25.85	25.94	26.82	19.31	22.02			5.7	5.04	4.54	6.86	-1.68	5.7			0	-0.66	-1.16	1.16	-7.38	0			1	1.58008	2.23457	0.447513	166.572	1			0	0.66	1.16	-1.16	7.38	0
PSY1	20.74	22.74	25.82	22.67	30.48	27.89		PSY1	5.15	2.53	0.24	1.07	10.06	11.62		PSY1	0	-2.62	-4.91	-4.08	4.91	6.47		PSY1	1	6.1475	30.0647	16.9123	0.0332616	0.0112807		PSY1	0	2.62	4.91	4.08	-4.91	-6.47
	19.82	22.26	25.11	22.5	26.05	26.77			4.71	0.99	0.85	1.93	5.39	10.61			0	-3.72	-3.86	-2.78	0.68	5.9			1	13.1775	14.5203	6.86852	0.624165	0.0167465			0	3.72	3.86	2.78	-0.68	-5.9
	19.83	21.53	24.01	22.16	20.42	23.57			3.94	0.72	1.08	2.54	-0.57	7.25			0	-3.22	-2.86	-1.4	-4.51	3.31			1	9.31787	7.26015	2.63902	22.7848	0.10083			0	3.22	2.86	1.4	4.51	-3.31
CYCB	29.98	32.69	34.59	33.26	30.94	33.29		CYCB	14.39	12.48	6.25	7.84	10.52	17.02		CYCB	0	-1.91	-8.14	-6.55	-3.87	2.63		CYCB	1	3.75809	282.088	93.7015	14.6213	0.161544		CYCB	0	1.91	8.14	6.55	3.87	-2.63
	30.48	31.61	34.9	32.47	29.72	31.39			15.37	10.34	6.22	7.79	9.06	15.23			0	-5.03	-9.15	-7.58	-6.31	-0.14			1	32.6724	568.1	191.341	79.3413	1.10191			0	5.03	9.15	7.58	6.31	0.14
	29.55	29.97	33.45	32.09	25.66	29.2			13.66	9.16	6.33	6.9	4.67	12.88			0	-4.5	-7.33	-6.76	-8.99	-0.78			1	22.6274	160.898	108.383	508.463	1.71713			0	4.5	7.33	6.76	8.99	0.78
ACS2	22.16	24.79	26.44	26.6	28.69	27.86		ACS2	6.57	4.58	2.16	2.87	8.27	11.59		ACS2	0	-1.99	-4.41	-3.7	1.7	5.02		ACS2	1	3.97237	21.259	12.996	0.307786	0.0308198		ACS2	0	1.99	4.41	3.7	-1.7	-5.02
	22.74	24.94	25.73	26.22	26.85	27.79			7.63	3.67	3.22	2.24	6.19	11.63			0	-3.96	-4.41	-5.39	-1.44	4			1	15.5625	21.259	41.9326	2.71321	0.0625			0	3.96	4.41	5.39	1.44	-4
	23.2	23.56	23.86	23.74	24.95	26.04			7.31	2.75	3.2	2.58	3.96	9.72			0	-4.56	-4.11	-4.73	-3.35	2.41			1	23.5883	17.2677	26.5382	10.1965	0.188156			0	4.56	4.11	4.73	3.35	-2.41
ACS4	31.24	33.74	40	35.67	40	40		ACS4	15.65	13.53	6.49	7.73	19.58	23.73		ACS4	0	-2.12	-9.16	-7.92	3.93	8.08		ACS4	1	4.34694	572.051	242.191	0.0656073	0.00369554		ACS4	0	2.12	9.16	7.92	-3.93	-8.08
	31.49	34.96	40	35.63	40	40			16.38	13.69	7.11	6.84	19.34	23.84			0	-2.69	-9.27	-9.54	2.96	7.46			1	6.45313	617.374	744.434	0.128514	0.00567958			0	2.69	9.27	9.54	-2.96	-7.46
	35.21	30.3	40	34.3	40	40			19.32	9.49	7.07	6.84	19.01	23.68			0	-9.83	-12.25	-12.48	-0.31	4.36			1	910.175	4870.99	5712.87	1.23971	0.0486978			0	9.83	12.25	12.48	0.31	-4.36
ACO1	19.56	25.27	21.14	24.14	23.45	20.73		ACO1	3.97	5.06	-0.45	2.1	3.03	4.46		ACO1	0	1.09	-4.42	-1.87	-0.94	0.49		ACO1	1	0.469761	21.4068	3.65533	1.91853	0.712025		ACO1	0	-1.09	4.42	1.87	0.94	-0.49
	20.34	25.98	21.03	24.24	22.45	20.51			5.23	4.71	-0.29	3.08	1.79	4.35			0	-0.52	-5.52	-2.15	-3.44	-0.88			1	1.43396	45.8866	4.43828	10.8528	1.84038			0	0.52	5.52	2.15	3.44	0.88
	19.33	25.13	21.12	23.85	22.34	19.05			3.44	4.32	-0.26	3.11	1.35	2.73			0	0.88	-3.7	-0.33	-2.09	-0.71			1	0.543367	12.996	1.25701	4.25748	1.6358			0	-0.88	3.7	0.33	2.09	0.71
ACO3	25.94	36.31	26.62	28.9	27.38	24.72		ACO3	10.35	16.1	9.58	5.06	6.96	8.45		ACO3	0	5.75	-0.77	-5.29	-3.39	-1.9		ACO3	1	0.0185814	1.70527	39.1245	10.4831	3.73213		ACO3	0	-5.75	0.77	5.29	3.39	1.9
	24.37	32.61	28.14	30.58	27.44	25.02			9.26	11.34	9.42	5.34	6.78	8.86			0	2.08	0.16	-3.92	-2.48	-0.4			1	0.236514	0.895025	15.1369	5.57897	1.31951			0	-2.08	-0.16	3.92	2.48	0.4
	24.22	31.41	28.7	28.98	27.6	25.1			8.33	10.6	9.57	5.66	6.61	8.78			0	2.27	1.24	-2.67	-1.72	0.45			1	0.20733	0.423373	6.36429	3.29436	0.732043			0	-2.27	-1.24	2.67	1.72	-0.45
PE1	14.55	25.23	28.65	24.35	21.18	14.67		PE1	-1.04	5.02	-4.14	-2.3	0.76	-1.6		PE1	0	6.06	-3.1	-1.26	1.8	-0.56		PE1	1	0.0149885	8.57419	2.39496	0.287175	1.47427		PE1	0	-6.06	3.1	1.26	-1.8	0.56
	14.38	25.16	28.9	24.38	21.32	14.77			-0.73	3.89	-4.52	-2.93	0.66	-1.39			0	4.62	-3.79	-2.2	1.39	-0.66			1	0.0406669	13.8326	4.59479	0.381565	1.58008			0	-4.62	3.79	2.2	-1.39	0.66
	14.82	25.29	29.55	24.64	21.24	14.61			-1.07	4.48	-3.33	-3.25	0.25	-1.71			0	5.55	-2.26	-2.18	1.32	-0.64			1	0.0213444	4.78991	4.53154	0.400535	1.55833			0	-5.55	2.26	2.18	-1.32	0.64
EXP1	17.92	22.15	24.02	26.56	26.7	21.99		EXP1	2.33	1.94	1.72	5.71	6.28	5.72		EXP1	0	-0.39	-0.61	3.38	3.95	3.39		EXP1	1	1.31039	1.52626	0.0960547	0.0647041	0.0953912		EXP1	0	0.39	0.61	-3.38	-3.95	-3.39
	17.68	21.67	23.85	26.78	26.65	21.91			2.57	0.4	2.28	5.12	5.99	5.75			0	-2.17	-0.29	2.55	3.42	3.18			1	4.50023	1.22264	0.170755	0.0934281	0.110338			0	2.17	0.29	-2.55	-3.42	-3.18
	17.98	21.67	23.93	26.97	27.84	22.42			2.09	0.86	1.71	5.74	6.85	6.1			0	-1.23	-0.38	3.65	4.76	4.01			1	2.34567	1.30134	0.07966	0.036906	0.0620683			0	1.23	0.38	-3.65	-4.76	-4.01
LOXB	17.87	23.53	28.61	24.8	25.89	18.06		LOXB	2.28	3.32	-0.91	0.01	5.47	1.79		LOXB	0	1.04	-3.19	-2.27	3.19	-0.49		LOXB	1	0.486327	9.12611	4.82323	0.109576	1.40444		LOXB	0	-1.04	3.19	2.27	-3.19	0.49
	18.2	24.27	27.7	24.54	26.58	18.19			3.09	3	-1.63	-0.71	5.92	2.03			0	-0.09	-4.72	-3.8	2.83	-1.06			1	1.06437	26.3549	13.9288	0.140632	2.08493			0	0.09	4.72	3.8	-2.83	1.06
	17.85	24.32	27.83	25.03	26.51	18.01			1.96	3.51	-0.6	-0.11	5.52	1.69			0	1.55	-2.56	-2.07	3.56	-0.27			1	0.34151	5.89708	4.19887	0.0847878	1.20581			0	-1.55	2.56	2.07	-3.56	0.27
FSR	20.14	26.86	27.17	26.72	27.74	20.85		FSR	4.55	6.65	1.68	3.55	7.32	4.58		FSR	0	2.1	-2.87	-1	2.77	0.03		FSR	1	0.233258	7.31065	2	0.146604	0.97942		FSR	0	-2.1	2.87	1	-2.77	-0.03
	20.09	26.49	27.66	26.82	27.92	21.19			4.98	5.22	1.67	2.59	7.26	5.03			0	0.24	-3.31	-2.39	2.28	0.05			1	0.846745	9.91766	5.24157	0.205898	0.965936			0	-0.24	3.31	2.39	-2.28	-0.05
	19.89	26.89	26.87	26.1	27.26	20.5			4	6.08	2.44	2.84	6.27	4.18			0	2.08	-1.56	-1.16	2.27	0.18			1	0.236514	2.94854	2.23457	0.20733	0.882703			0	-2.08	1.56	1.16	-2.27	-0.18
β-MAN	18.47	28.55	37.3	24.84	29.62	22.72		β-MAN	2.88	8.34	-2.2	-1.6	9.2	6.45		β-MAN	0	5.46	-5.08	-4.48	6.32	3.57		β-MAN	1	0.0227183	33.8246	22.3159	0.0125167	0.0842021		β-MAN	0	-5.46	5.08	4.48	-6.32	-3.57
	18.31	28.19	35.51	26.91	29.69	21.99			3.2	6.92	-2.03	-2.65	9.03	5.83			0	3.72	-5.23	-5.85	5.83	2.63			1	0.0758872	37.5307	57.68	0.017579	0.161544			0	-3.72	5.23	5.85	-5.83	-2.63
	19.13	28.37	36.78	24.75	29	22.1			3.24	7.56	-2.4	-2.13	8.01	5.78			0	4.32	-5.64	-5.37	4.77	2.54			1	0.0500669	49.8665	41.3553	0.0366511	0.171943			0	-4.32	5.64	5.37	-4.77	-2.54
PG2a	18.49	22.67	25.79	17.5	19.11	15.67		PG2a	2.9	2.46	-2.73	-2.34	-1.31	-0.6		PG2a	0	-0.44	-5.63	-5.24	-4.21	-3.5		PG2a	1	1.3566	49.5221	37.7918	18.507	11.3137		PG2a	0	0.44	5.63	5.24	4.21	3.5
	18.86	22.94	25.6	17.04	19.18	15.62			3.75	1.67	-2.08	-2.84	-1.48	-0.54			0	-2.08	-5.83	-6.59	-5.23	-4.29			1	4.22807	56.8859	96.3358	37.5307	19.5622			0	2.08	5.83	6.59	5.23	4.29
	18.44	23.4	25.83	17.4	19.21	15.9			2.55	2.59	-1.86	-2.92	-1.78	-0.42			0	0.04	-4.41	-5.47	-4.33	-2.97			1	0.972655	21.259	44.3235	20.1122	7.83536			0	-0.04	4.41	5.47	4.33	2.97
TBG4	21.03	26.27	24.11	24.73	27.53	21.81		TBG4	5.44	6.06	0.45	0.47	7.11	5.54		TBG4	0	0.62	-4.99	-4.97	1.67	0.1		TBG4	1	0.650671	31.779	31.3414	0.314253	0.933033		TBG4	0	-0.62	4.99	4.97	-1.67	-0.1
	20.9	26.24	23.94	23.96	27.39	21.98			5.79	4.97	1.01	-0.55	6.73	5.82			0	-0.82	-4.78	-6.34	0.94	0.03			1	1.76541	27.4741	81.0084	0.521233	0.97942			0	0.82	4.78	6.34	-0.94	-0.03
	21.48	26.25	24.32	24.01	27.55	22.08			5.59	5.44	1.52	0.1	6.56	5.76			0	-0.15	-4.07	-5.49	0.97	0.17			1	1.10957	16.7955	44.9422	0.510506	0.888843			0	0.15	4.07	5.49	-0.97	-0.17
XYL	27.62	30.91	33.38	29.71	33.69	24.93		XYL	12.03	10.7	7.07	5.04	13.27	8.66		XYL	0	-1.33	-4.96	-6.99	1.24	-3.37		XYL	1	2.51403	31.125	127.116	0.423373	10.3388		XYL	0	1.33	4.96	6.99	-1.24	3.37
	27.96	30.21	36.35	29.67	34.65	25.06			12.85	8.94	7.05	5.01	13.99	8.9			0	-3.91	-5.8	-7.84	1.14	-3.95			1	15.0324	55.7152	229.126	0.45376	15.455			0	3.91	5.8	7.84	-1.14	3.95
	28.8	31.64	33.63	30.83	32.5	25.21			12.91	10.83	6.89	4.53	11.51	8.89			0	-2.08	-6.02	-8.38	-1.4	-4.02			1	4.22807	64.8934	333.144	2.63902	16.2234			0	2.08	6.02	8.38	1.4	4.02
UBQ	15.59	20.21	21.77	21.85	20.42	16.27		UBQ	0	0	0	0	0	0		UBQ	0	0	0	0	0	0		UBQ	1	1	1	1	1	1		UBQ	0	0	0	0	0	0
	15.11	21.27	21.41	21.84	20.66	16.16			0	0	0	0	0	0			0	0	0	0	0	0			1	1	1	1	1	1			0	0	0	0	0	0
	15.89	20.81	22.36	21.94	20.99	16.32			0	0	0	0	0	0			0	0	0	0	0	0			1	1	1	1	1	1			0	0	0	0	0	0
CEL2	21.41	24.52	32.05	32.56	26.9	24.1		CEL2	5.82	8.93	7.91	11.79	11.31	8.51		CEL2	0	3.11	2.09	5.97	5.49	2.69		CEL2	1	0.115824	0.234881	0.0159533	0.0222508	0.154963		CEL2	0	-3.11	-2.09	-5.97	-5.49	-2.69
	21.45	24.56	31.86	30.73	26.13	24.2			6.34	9.45	8.25	11.42	11.02	9.09			0	3.11	1.91	5.08	4.68	2.75			1	0.115824	0.266093	0.0295643	0.0390103	0.148651			0	-3.11	-1.91	-5.08	-4.68	-2.75
	21	23.92	32.69	32.4	26.43	23.5			5.11	8.03	8.22	12.18	10.54	7.61			0	2.92	3.11	7.07	5.43	2.5			1	0.132127	0.115824	0.00744248	0.0231957	0.176777			0	-2.92	-3.11	-7.07	-5.43	-2.5
PL	19.05	24.52	34.39	23.26	20.34	18.04		PL	3.46	8.93	-2.07	-2.12	4.75	2.45		PL	0	5.47	-5.53	-5.58	1.29	-1.01		PL	1	0.0225614	46.2057	47.8352	0.408951	2.01391		PL	0	-5.47	5.53	5.58	-1.29	1.01
	18.1	24.97	33.61	22.58	20.29	19.43			2.99	9.86	-1.92	-2.02	5.18	4.32			0	6.87	-4.91	-5.01	2.19	1.33			1	0.00854917	30.0647	32.2226	0.219151	0.397768			0	-6.87	4.91	5.01	-2.19	-1.33
	17.78	23.42	27.18	21.3	19.54	18.24			1.89	7.53	-2.25	-1.71	3.65	2.35			0	5.64	-4.14	-3.6	1.76	0.46			1	0.0200535	17.6305	12.1257	0.295248	0.726986			0	-5.64	4.14	3.6	-1.76	-0.46

### Sheet: Sheet2
Gene	AV	Nps1 (N/N) x rinCR1 (R/r)	Nps1 (N/n) x rinCR1 (r/r)	Nps1 (N/N) x rinCR1 (R/r)	Nps1 (N/n) x rinCR1 (r/r)			dct	AV	Nps1 (N/N) x rinCR1 (R/r)	Nps1 (N/n) x rinCR1 (r/r)	Nps1 (N/N) x rinCR1 (R/r)	Nps1 (N/n) x rinCR1 (r/r)			ddct	AV	Nps1 (N/N) x rinCR1 (R/r)	Nps1 (N/n) x rinCR1 (r/r)	Nps1 (N/N) x rinCR1 (R/r)	Nps1 (N/n) x rinCR1 (r/r)			2^-ddct	AV	Nps1 (N/N) x rinCR1 (R/r)	Nps1 (N/n) x rinCR1 (r/r)	Nps1 (N/N) x rinCR1 (R/r)	Nps1 (N/n) x rinCR1 (r/r)			log 2^-ddct	AV	Nps1 (N/N) x rinCR1 (R/r)	Nps1 (N/n) x rinCR1 (r/r)	Nps1 (N/N) x rinCR1 (R/r)	Nps1 (N/n) x rinCR1 (r/r)
RIN	21.65	20.88	20.56	17.89	26.78			RIN	6.06	-1.25	0.68	0.32	4.7			RIN	0	-7.31	-5.38	-5.74	-1.36			RIN	1	158.683	41.6429	53.4456	2.56685			RIN	0	7.31	5.38	5.74	1.36
	21.72	20.79	20.52	17.83	27.16				6.61	-1.33	0.4	-0.05	5.11				0	-7.94	-6.21	-6.66	-1.5				1	245.572	74.028	101.125	2.82843				0	7.94	6.21	6.66	1.5
	21.85	21.78	20.81	18	27.41				5.96	0.86	1.18	0.58	5.56				0	-5.1	-4.78	-5.38	-0.4				1	34.2968	27.4741	41.6429	1.31951				0	5.1	4.78	5.38	0.4
CNR	26.69	29.09	28.63	26.11	31.68			CNR	11.1	6.96	8.75	8.54	9.6			CNR	0	-4.14	-2.35	-2.56	-1.5			CNR	1	17.6305	5.09824	5.89708	2.82843			CNR	0	4.14	2.35	2.56	1.5
	27.22	29.22	28.72	26.2	32.35				12.11	7.1	8.6	8.32	10.3				0	-5.01	-3.51	-3.79	-1.81				1	32.2226	11.3924	13.8326	3.50642				0	5.01	3.51	3.79	1.81
	26.38	28.52	28.35	25.78	31.57				10.49	7.6	8.72	8.36	9.72				0	-2.89	-1.77	-2.13	-0.77				1	7.4127	3.41054	4.37717	1.70527				0	2.89	1.77	2.13	0.77
DXS	21.02	27.79	26.73	21.67	25.72			DXS	5.43	5.66	6.85	4.1	3.64			DXS	0	0.23	1.42	-1.33	-1.79			DXS	1	0.852635	0.373712	2.51403	3.45815			DXS	0	-0.23	-1.42	1.33	1.79
	20.88	27.76	26.42	21.57	25.85				5.77	5.64	6.3	3.69	3.8				0	-0.13	0.53	-2.08	-1.97				1	1.09429	0.692555	4.22807	3.91768				0	0.13	-0.53	2.08	1.97
	21.59	26.99	25.8	21.06	25.5				5.7	6.07	6.17	3.64	3.65				0	0.37	0.47	-2.06	-2.05				1	0.773782	0.721965	4.16986	4.14106				0	-0.37	-0.47	2.06	2.05
PSY1	20.74	25.55	25.67	25.53	32.21			PSY1	5.15	3.42	5.79	7.96	10.13			PSY1	0	-1.73	0.64	2.81	4.98			PSY1	1	3.31728	0.641713	0.142595	0.0316862			PSY1	0	1.73	-0.64	-2.81	-4.98
	19.82	26	27.1	26.63	28.36				4.71	3.88	6.98	8.75	6.31				0	-0.83	2.27	4.04	1.6				1	1.77769	0.20733	0.0607909	0.329877				0	0.83	-2.27	-4.04	-1.6
	19.83	21.45	21.57	18.17	25.84				3.94	0.53	1.94	0.75	3.99				0	-3.41	-2	-3.19	0.05				1	10.6295	4	9.12611	0.965936				0	3.41	2	3.19	-0.05
CYCB	29.98	36.7	35.57	34.48	35.04			CYCB	14.39	14.57	15.69	16.91	12.96			CYCB	0	0.18	1.3	2.52	-1.43			CYCB	1	0.882703	0.406126	0.174343	2.69447			CYCB	0	-0.18	-1.3	-2.52	1.43
	30.48	39.31	36.6	33.99	39.01				15.37	17.19	16.48	16.11	16.96				0	1.82	1.11	0.74	1.59				1	0.283221	0.463294	0.598739	0.332171				0	-1.82	-1.11	-0.74	-1.59
	29.55	29.99	29.59	27.53	31.06				13.66	9.07	9.96	10.11	9.21				0	-4.59	-3.7	-3.55	-4.45				1	24.0839	12.996	11.7127	21.8566				0	4.59	3.7	3.55	4.45
ACS2	22.16	24.61	24.31	22.95	31.53			ACS2	6.57	2.48	4.43	5.38	9.45			ACS2	0	-4.09	-2.14	-1.19	2.88			ACS2	1	17.0299	4.40762	2.28153	0.135842			ACS2	0	4.09	2.14	1.19	-2.88
	22.74	24.53	24.31	22.26	32.66				7.63	2.41	4.19	4.38	10.61				0	-5.22	-3.44	-3.25	2.98				1	37.2715	10.8528	9.51366	0.126745				0	5.22	3.44	3.25	-2.98
	23.2	23.81	23.75	22.18	30.58				7.31	2.89	4.12	4.76	8.73				0	-4.42	-3.19	-2.55	1.42				1	21.4068	9.12611	5.85634	0.373712				0	4.42	3.19	2.55	-1.42
ACS4	31.24	40	38.21	36.26	40			ACS4	15.65	17.87	18.33	18.69	17.92			ACS4	0	2.22	2.68	3.04	2.27			ACS4	1	0.214641	0.156041	0.121582	0.20733			ACS4	0	-2.22	-2.68	-3.04	-2.27
	31.49	40	35.05	37.13	40				16.38	17.88	14.93	19.25	17.95				0	1.5	-1.45	2.87	1.57				1	0.353553	2.73208	0.136787	0.336808				0	-1.5	1.45	-2.87	-1.57
	35.21	40	32.72	32.61	40				19.32	19.08	13.09	15.19	18.15				0	-0.24	-6.23	-4.13	-1.17				1	1.18099	75.0614	17.5087	2.25012				0	0.24	6.23	4.13	1.17
ACO1	19.56	23.78	21.87	19.97	26.21			ACO1	3.97	1.65	1.99	2.4	4.13			ACO1	0	-2.32	-1.98	-1.57	0.16			ACO1	1	4.99332	3.94493	2.96905	0.895025			ACO1	0	2.32	1.98	1.57	-0.16
	20.34	23.37	21.64	19.75	25.17				5.23	1.25	1.52	1.87	3.12				0	-3.98	-3.71	-3.36	-2.11				1	15.7797	13.0864	10.2674	4.31691				0	3.98	3.71	3.36	2.11
	19.33	20.54	19.89	16.99	22.47				3.44	-0.38	0.26	-0.43	0.62				0	-3.82	-3.18	-3.87	-2.82				1	14.1232	9.06307	14.6213	7.06162				0	3.82	3.18	3.87	2.82
ACO3	25.94	30.44	30.82	28.73	30			ACO3	10.35	8.31	10.94	11.16	7.92			ACO3	0	-2.04	0.59	0.81	-2.43			ACO3	1	4.11246	0.664343	0.570382	5.38893			ACO3	0	2.04	-0.59	-0.81	2.43
	24.37	30.24	28.1	26.17	28.83				9.26	8.12	7.98	8.29	6.78				0	-1.14	-1.28	-0.97	-2.48				1	2.20381	2.42839	1.95884	5.57897				0	1.14	1.28	0.97	2.48
	24.22	23.1	25.44	23.49	27.5				8.33	2.18	5.81	6.07	5.65				0	-6.15	-2.52	-2.26	-2.68				1	71.0124	5.73582	4.78991	6.40856				0	6.15	2.52	2.26	2.68
PE1	14.55	25.08	23.8	17.79	23.46			PE1	-1.04	2.95	3.92	0.22	1.38			PE1	0	3.99	4.96	1.26	2.42			PE1	1	0.0629347	0.0321286	0.417544	0.186856			PE1	0	-3.99	-4.96	-1.26	-2.42
	14.38	24.77	23.71	17.94	21.94				-0.73	2.65	3.59	0.06	-0.11				0	3.38	4.32	0.79	0.62				1	0.0960547	0.0500669	0.578344	0.650671				0	-3.38	-4.32	-0.79	-0.62
	14.82	24.73	23.49	17.82	22.05				-1.07	3.81	3.86	0.4	0.2				0	4.88	4.93	1.47	1.27				1	0.0339605	0.0328036	0.360982	0.41466				0	-4.88	-4.93	-1.47	-1.27
EXP1	17.92	25.9	24.12	20.78	28.86			EXP1	2.33	3.77	4.24	3.21	6.78			EXP1	0	1.44	1.91	0.88	4.45			EXP1	1	0.368567	0.266093	0.543367	0.0457527			EXP1	0	-1.44	-1.91	-0.88	-4.45
	17.68	26.03	23.93	20.72	29.06				2.57	3.91	3.81	2.84	7.01				0	1.34	1.24	0.27	4.44				1	0.395021	0.423373	0.82932	0.0460709				0	-1.34	-1.24	-0.27	-4.44
	17.98	25.67	23.82	20.52	28.67				2.09	4.75	4.19	3.1	6.82				0	2.66	2.1	1.01	4.73				1	0.15822	0.233258	0.496546	0.0376815				0	-2.66	-2.1	-1.01	-4.73
LOXB	17.87	26.04	24.47	18.99	27.6			LOXB	2.28	3.91	4.59	1.42	5.52			LOXB	0	1.63	2.31	-0.86	3.24			LOXB	1	0.323088	0.20166	1.81504	0.105843			LOXB	0	-1.63	-2.31	0.86	-3.24
	18.2	25.89	24.48	18.7	28.22				3.09	3.77	4.36	0.82	6.17				0	0.68	1.27	-2.27	3.08				1	0.624165	0.41466	4.82323	0.118257				0	-0.68	-1.27	2.27	-3.08
	17.85	25.73	24.53	18.54	27.44				1.96	4.81	4.9	1.12	5.59				0	2.85	2.94	-0.84	3.63				1	0.138696	0.130308	1.79005	0.0807721				0	-2.85	-2.94	0.84	-3.63
FSR	20.14	28.65	27.38	21.21	27.78			FSR	4.55	6.52	7.5	3.64	5.7			FSR	0	1.97	2.95	-0.91	1.15			FSR	1	0.255253	0.129408	1.87905	0.450625			FSR	0	-1.97	-2.95	0.91	-1.15
	20.09	28.03	26.65	21.08	28.01				4.98	5.91	6.53	3.2	5.96				0	0.93	1.55	-1.78	0.98				1	0.524858	0.34151	3.43426	0.50698				0	-0.93	-1.55	1.78	-0.98
	19.89	26.9	25.4	20.76	27.06				4	5.98	5.77	3.34	5.21				0	1.98	1.77	-0.66	1.21				1	0.25349	0.293209	1.58008	0.432269				0	-1.98	-1.77	0.66	-1.21
B MAN	18.47	27.61	25.7	20.38	30.6			β-MAN	2.88	5.48	5.82	2.81	8.52			β-MAN	0	2.6	2.94	-0.07	5.64			β-MAN	1	0.164938	0.130308	1.04972	0.0200535			β-MAN	0	-2.6	-2.94	0.07	-5.64
	18.31	27.54	26.69	19.86	30.48				3.2	5.42	6.57	1.98	8.43				0	2.22	3.37	-1.22	5.23				1	0.214641	0.0967228	2.32947	0.0266448				0	-2.22	-3.37	1.22	-5.23
	19.13	27.29	24.85	18.87	30.9				3.24	6.37	5.22	1.45	9.05				0	3.13	1.98	-1.79	5.81				1	0.114229	0.25349	3.45815	0.0178244				0	-3.13	-1.98	1.79	-5.81
PG2a	18.49	20.84	21.04	16.2	25.57			PG2A	2.9	-1.29	1.16	-1.37	3.49			PG2A	0	-4.19	-1.74	-4.27	0.59			PG2A	1	18.2522	3.34035	19.2929	0.664343			PG2A	0	4.19	1.74	4.27	-0.59
	18.86	20.87	21.15	16.06	25.34				3.75	-1.25	1.03	-1.82	3.29				0	-5	-2.72	-5.57	-0.46				1	32	6.58873	47.5048	1.37554				0	5	2.72	5.57	0.46
	18.44	20.6	20.76	16	25.12				2.55	-0.32	1.13	-1.42	3.27				0	-2.87	-1.42	-3.97	0.72				1	7.31065	2.67586	15.6707	0.607097				0	2.87	1.42	3.97	-0.72
TBG4	21.03	25.1	24.34	20.75	26.54			TBG4	5.44	2.97	4.46	3.18	4.46			TBG4	0	-2.47	-0.98	-2.26	-0.98			TBG4	1	5.54044	1.97247	4.78991	1.97247			TBG4	0	2.47	0.98	2.26	0.98
	20.9	24.84	24.31	20.61	26.77				5.79	2.72	4.19	2.73	4.72				0	-3.07	-1.6	-3.06	-1.07				1	8.39773	3.03143	8.33973	2.09943				0	3.07	1.6	3.06	1.07
	21.48	24.99	24.25	20.88	26.66				5.59	4.07	4.62	3.46	4.81				0	-1.52	-0.97	-2.13	-0.78				1	2.86791	1.95884	4.37717	1.71713				0	1.52	0.97	2.13	0.78
XYL	27.62	33.32	29.79	25.68	40			XYL	12.03	11.19	9.91	8.11	17.92			XYL	0	-0.84	-2.12	-3.92	5.89			XYL	1	1.79005	4.34694	15.1369	0.0168629			XYL	0	0.84	2.12	3.92	-5.89
	27.96	33.82	30.03	25.01	40				12.85	11.7	9.91	7.13	17.95				0	-1.15	-2.94	-5.72	5.1				1	2.21914	7.67411	52.7098	0.0291573				0	1.15	2.94	5.72	-5.1
	28.8	32	31.01	25.02	40				12.91	11.08	11.38	7.6	18.15				0	-1.83	-1.53	-5.31	5.24				1	3.55537	2.88786	39.6706	0.0264608				0	1.83	1.53	5.31	-5.24
UBQ	15.59	22.13	19.88	17.57	22.08			UBQ	0	0	0	0	0			UBQ	0	0	0	0	0			UBQ	1	1	1	1	1			UBQ	0	0	0	0	0
	15.11	22.12	20.12	17.88	22.05				0	0	0	0	0				0	0	0	0	0				1	1	1	1	1				0	0	0	0	0
	15.89	20.92	19.63	17.42	21.85				0	0	0	0	0				0	0	0	0	0				1	1	1	1	1				0	0	0	0	0
CEL2	21.41	27.62	24.76	25.34	29.19			CEL2	5.82	12.03	9.17	9.75	13.6			CEL2	0	6.21	3.35	3.93	7.78			CEL2	1	0.0135084	0.098073	0.0656073	0.00454974			CEL2	0	-6.21	-3.35	-3.93	-7.78
	21.45	27.46	24.29	25.33	28.73				6.34	12.35	9.18	10.22	13.62				0	6.01	2.84	3.88	7.28				1	0.0155171	0.139661	0.0679209	0.0064343				0	-6.01	-2.84	-3.88	-7.28
	21	26.87	24.22	24.61	29.01				5.11	10.98	8.33	8.72	13.12				0	5.87	3.22	3.61	8.01				1	0.0170983	0.107321	0.0818996	0.00387927				0	-5.87	-3.22	-3.61	-8.01
PL	19.05	19.5	19.06	17.87	39.77			PL	3.46	3.91	3.47	2.28	24.18			PL	0	0.45	0.01	-1.18	20.72			PL	1	0.732043	0.993092	2.26577	5.78973e-07			PL	0	-0.45	-0.01	1.18	-20.72
	18.1	19.32	19.12	17.98	30.63				2.99	4.21	4.01	2.87	15.52				0	1.22	1.02	-0.12	12.53				1	0.429283	0.493116	1.08673	0.000169081				0	-1.22	-1.02	0.12	-12.53
	17.78	19.1	18.23	17.16	27.31				1.89	3.21	2.34	1.27	11.42				0	1.32	0.45	-0.62	9.53				1	0.400535	0.732043	1.53688	0.00135265				0	-1.32	-0.45	0.62	-9.53

### Sheet: Sheet3
Gene	AV	NPS1(N/n) x rinCR1(R/r)	NPS1(N/n) x rinCR3(R/r)					dct	AV	NPS1(N/n) x rinCR1(R/r)	NPS1(N/n) x rinCR3(R/r)					ddct	AV	NPS1(N/n) x rinCR1(R/r)	NPS1(N/n) x rinCR3(R/r)					2^-ddct	AV	NPS1(N/n) x rinCR1(R/r)	NPS1(N/n) x rinCR3(R/r)					log 2^-ddct	AV	NPS1(N/n) x rinCR1(R/r)	NPS1(N/n) x rinCR3(R/r)
RIN	21.65	22.88	28.12					RIN	6.06	2.04	8.44					RIN	0	-4.02	2.38					RIN	1	16.2234	0.192109					RIN	0	4.02	-2.38
	21.72	22.36	28.02						6.61	2.32	8.28						0	-4.29	1.67						1	19.5622	0.314253						0	4.29	-1.67
	21.85	25.16	26.4						5.96	5.48	6.79						0	-0.48	0.83						1	1.39474	0.562529						0	0.48	-0.83
CNR	26.69	40	35.8					CNR	11.1	19.16	16.12					CNR	0	8.06	5.02					CNR	1	0.00374713	0.0308198					CNR	0	-8.06	-5.02
	27.22	40	33.9						12.11	19.96	14.16						0	7.85	2.05						1	0.00433426	0.241484						0	-7.85	-2.05
	26.38	40	28.53						10.49	20.32	8.92						0	9.83	-1.57						1	0.00109869	2.96905						0	-9.83	1.57
DXS	21.02	26.15	23.67					DXS	5.43	5.31	3.99					DXS	0	-0.12	-1.44					DXS	1	1.08673	2.71321					DXS	0	0.12	1.44
	20.88	25.93	22.58						5.77	5.89	2.84						0	0.12	-2.93						1	0.920188	7.6211						0	-0.12	2.93
	21.59	24.95	22.47						5.7	5.27	2.86						0	-0.43	-2.84						1	1.34723	7.1602						0	0.43	2.84
PSY1	20.74	31.35	31.11					PSY1	5.15	10.51	11.43					PSY1	0	5.36	6.28					PSY1	1	0.0243489	0.0128686					PSY1	0	-5.36	-6.28
	19.82	28.79	30.99						4.71	8.75	11.25						0	4.04	6.54						1	0.0607909	0.0107464						0	-4.04	-6.54
	19.83	25.53	26.32						3.94	5.85	6.71						0	1.91	2.77						1	0.266093	0.146604						0	-1.91	-2.77
CYCB	29.98	34.02	34.75					CYCB	14.39	13.18	15.07					CYCB	0	-1.21	0.68					CYCB	1	2.31338	0.624165					CYCB	0	1.21	-0.68
	30.48	32.2	37.18						15.37	12.16	17.44						0	-3.21	2.07						1	9.25351	0.238159						0	3.21	-2.07
	29.55	30.65	31.62						13.66	10.97	12.01						0	-2.69	-1.65						1	6.45313	3.13834						0	2.69	1.65
ACS2	22.16	26.43	32.53					ACS2	6.57	5.59	12.85					ACS2	0	-0.98	6.28					ACS2	1	1.97247	0.0128686					ACS2	0	0.98	-6.28
	22.74	25.84	30.83						7.63	5.8	11.09						0	-1.83	3.46						1	3.55537	0.0908733						0	1.83	-3.46
	23.2	24.56	29.71						7.31	4.88	10.1						0	-2.43	2.79						1	5.38893	0.144586						0	2.43	-2.79
ACS4	31.24	40	40					ACS4	15.65	19.16	20.32					ACS4	0	3.51	4.67					ACS4	1	0.0877778	0.0392817					ACS4	0	-3.51	-4.67
	31.49	40	40						16.38	19.96	20.26						0	3.58	3.88						1	0.0836205	0.0679209						0	-3.58	-3.88
	35.21	40	40						19.32	20.32	20.39						0	1	1.07						1	0.5	0.476319						0	-1	-1.07
ACO1	19.56	22.56	28.87					ACO1	3.97	1.72	9.19					ACO1	0	-2.25	5.22					ACO1	1	4.75683	0.0268302					ACO1	0	2.25	-5.22
	20.34	23.41	26.82						5.23	3.37	7.08						0	-1.86	1.85						1	3.63008	0.277392						0	1.86	-1.85
	19.33	21.42	22.39						3.44	1.74	2.78						0	-1.7	-0.66						1	3.24901	1.58008						0	1.7	0.66
ACO3	25.94	30.75	40					ACO3	10.35	9.91	20.32					ACO3	0	-0.44	9.97					ACO3	1	1.3566	0.000997082					ACO3	0	0.44	-9.97
	24.37	29.59	40						9.26	9.55	20.26						0	0.29	11						1	0.817902	0.000488281						0	-0.29	-11
	24.22	27.41	40						8.33	7.73	20.39						0	-0.6	12.06						1	1.51572	0.000234195						0	0.6	-12.06
PE1	14.55	22.33	22.86					PE1	-1.04	1.49	3.18					PE1	0	2.53	4.22					PE1	1	0.173139	0.0536603					PE1	0	-2.53	-4.22
	14.38	22.33	23.07						-0.73	2.29	3.33						0	3.02	4.06						1	0.123279	0.059954						0	-3.02	-4.06
	14.82	21.89	22.53						-1.07	2.21	2.92						0	3.28	3.99						1	0.102949	0.0629347						0	-3.28	-3.99
EXP1	17.92	26.89	28.85					EXP1	2.33	6.05	9.17					EXP1	0	3.72	6.84					EXP1	1	0.0758872	0.00872881					EXP1	0	-3.72	-6.84
	17.68	26.43	27.73						2.57	6.39	7.99						0	3.82	5.42						1	0.0708052	0.023357						0	-3.82	-5.42
	17.98	25.54	26.31						2.09	5.86	6.7						0	3.77	4.61						1	0.0733022	0.0409498						0	-3.77	-4.61
LOXB	17.87	26.39	27.16					LOXB	2.28	5.55	7.48					LOXB	0	3.27	5.2					LOXB	1	0.103665	0.0272047					LOXB	0	-3.27	-5.2
	18.2	26.45	27						3.09	6.41	7.26						0	3.32	4.17						1	0.100134	0.0555527						0	-3.32	-4.17
	17.85	25.39	25.44						1.96	5.71	5.83						0	3.75	3.87						1	0.0743254	0.0683934						0	-3.75	-3.87
FSR	20.14	28.35	28.7					FSR	4.55	7.51	9.02					FSR	0	2.96	4.47					FSR	1	0.128514	0.0451228					FSR	0	-2.96	-4.47
	20.09	28.17	28.17						4.98	8.13	8.43						0	3.15	3.45						1	0.112656	0.0915054						0	-3.15	-3.45
	19.89	25.62	27.24						4	5.94	7.63						0	1.94	3.63						1	0.260616	0.0807721						0	-1.94	-3.63
β-MAN	18.47	32.46	35.81					β-MAN	2.88	11.62	16.13					β-MAN	0	8.74	13.25					β-MAN	1	0.00233883	0.000102648					β-MAN	0	-8.74	-13.25
	18.31	31.97	30.9						3.2	11.93	11.16						0	8.73	7.96						1	0.00235509	0.00401607						0	-8.73	-7.96
	19.13	26.07	27.57						3.24	6.39	7.96						0	3.15	4.72						1	0.112656	0.0379436						0	-3.15	-4.72
PG2a	18.49	20.39	24.99					PG2A	2.9	-0.45	5.31					PG2A	0	-3.35	2.41					PG2A	1	10.1965	0.188156					PG2A	0	3.35	-2.41
	18.86	20.4	24.19						3.75	0.36	4.45						0	-3.39	0.7						1	10.4831	0.615572						0	3.39	-0.7
	18.44	20.1	23.97						2.55	0.42	4.36						0	-2.13	1.81						1	4.37717	0.285191						0	2.13	-1.81
TBG4	21.03	25.14	26.38					TBG4	5.44	4.3	6.7					TBG4	0	-1.14	1.26					TBG4	1	2.20381	0.417544					TBG4	0	1.14	-1.26
	20.9	24.92	26.54						5.79	4.88	6.8						0	-0.91	1.01						1	1.87905	0.496546						0	0.91	-1.01
	21.48	24.97	25.75						5.59	5.29	6.14						0	-0.3	0.55						1	1.23114	0.68302						0	0.3	-0.55
XYL	27.62	32.6	32.71					XYL	12.03	11.76	13.03					XYL	0	-0.27	1					XYL	1	1.20581	0.5					XYL	0	0.27	-1
	27.96	32.59	32.78						12.85	12.55	13.04						0	-0.3	0.19						1	1.23114	0.876606						0	0.3	-0.19
	28.8	31.99	31.41						12.91	12.31	11.8						0	-0.6	-1.11						1	1.51572	2.15846						0	0.6	1.11
UBQ	15.59	20.84	19.68					UBQ	0	0	0					UBQ	0	0	0					UBQ	1	1	1					UBQ	0	0	0
	15.11	20.04	19.74						0	0	0						0	0	0						1	1	1						0	0	0
	15.89	19.68	19.61						0	0	0						0	0	0						1	1	1						0	0	0
CEL2	21.41	28.22	24.67					CEL2	5.82	12.63	9.08					CEL2	0	6.81	3.26					CEL2	1	0.00891222	0.104386					CEL2	0	-6.81	-3.26
	21.45	28.42	24.44						6.34	13.31	9.33						0	6.97	2.99						1	0.00797666	0.125869						0	-6.97	-2.99
	21	27.31	23.73						5.11	11.42	7.84						0	6.31	2.73						1	0.0126038	0.150726						0	-6.31	-2.73
PL	19.05	20.96	20.85					PL	3.46	5.37	5.26					PL	0	1.91	1.8					PL	1	0.266093	0.287175					PL	0	-1.91	-1.8
	18.1	20.74	20.74						2.99	5.63	5.63						0	2.64	2.64						1	0.160428	0.160428						0	-2.64	-2.64
	17.78	20.02	19.58						1.89	4.13	3.69						0	2.24	1.8						1	0.211686	0.287175						0	-2.24	-1.8

### Sheet: Sheet4
Gene	AV	Nps1	rinCR1	rinCR3	Nps1 (N/N) X rinCR1 (r/r)	Nps1 (N/N) X rinCR3(r/r)	Nps1 (N/N) X rinCR1 (R/r)	Nps1 (N/n) X rinCR1 (r/r)	Nps1 (N/N) X rinCR3 (R/r)	Nps1 (N/n) X rinCR3 (r/r)	Nps1 (N/n) X rinCR1 (R/r)	Nps1 (N/n) X rinCR3 (R/r)		AV	Nps1	rinCR1	rinCR3	Nps1 (N/N) X rinCR1 (r/r)	Nps1 (N/N) X rinCR3(r/r)	Nps1 (N/N) X rinCR1 (R/r)	Nps1 (N/n) X rinCR1 (r/r)	Nps1 (N/N) X rinCR3 (R/r)	Nps1 (N/n) X rinCR3 (r/r)	Nps1 (N/n) X rinCR1 (R/r)	Nps1 (N/n) X rinCR3 (R/r)			Nps1	rinCR1	rinCR3	Nps1 (N/N) X rinCR1 (r/r)	Nps1 (N/N) X rinCR3(r/r)	Nps1 (N/N) X rinCR1 (R/r)	Nps1 (N/n) X rinCR1 (r/r)	Nps1 (N/N) X rinCR3 (R/r)	Nps1 (N/n) X rinCR3 (r/r)	Nps1 (N/n) X rinCR1 (R/r)	Nps1 (N/n) X rinCR3 (R/r)
RIN	0	6.22	4.77	3.55	3.66	3.82	6.78333	5.45667	5.92667	1.08667	2.93	-1.62667		FALSE	6.22	4.77	3.55	3.66	3.82	6.78333	5.45667	5.92667	1.08667	2.93	-1.62667			6.22	4.77	3.55	3.66	3.82	6.78333	5.45667	5.92667	0	0	0
CNR	0	2.62	4.94667	4.99	0.493333	2.96667	4.01333	2.54333	2.82667	1.36	-8.58	-1.83333		FALSE	2.62	4.94667	4.99	FALSE	2.96667	4.01333	2.54333	2.82667	1.36	-8.58	-1.83333			0	4.94667	4.99	0	2.96667	4.01333	2.54333	2.82667	1.36	-8.58	0
DXS	0	0.266667	1.48667	-1.26667	6.19	-0.236667	-0.156667	-0.806667	1.82333	1.93667	0.143333	2.40333		FALSE	FALSE	1.48667	-1.26667	6.19	FALSE	FALSE	-0.806667	1.82333	1.93667	FALSE	2.40333			0	1.48667	-1.26667	6.19	0	0	0	1.82333	1.93667	0	2.40333
PSY1	0	3.18667	3.87667	2.75333	-0.36	-5.22667	1.99	-0.303333	-1.22	-2.21	-3.77	-5.19667		FALSE	3.18667	3.87667	2.75333	FALSE	-5.22667	1.99	FALSE	-1.22	-2.21	-3.77	-5.19667			3.18667	3.87667	0	0	-5.22667	0	0	0	0	0	0
CYCB	0	3.81333	8.20667	6.96333	6.39	-0.57	0.863333	0.43	0.0966667	1.43	2.37	-0.366667		FALSE	3.81333	8.20667	6.96333	6.39	FALSE	0.863333	FALSE	FALSE	1.43	2.37	FALSE			0	8.20667	6.96333	6.39	0	0	0	0	0	0	0
ACS2	0	3.50333	4.31	4.60667	1.03	-3.81	4.57667	2.92333	2.33	-2.42667	1.74667	-4.17667		FALSE	3.50333	4.31	4.60667	1.03	-3.81	4.57667	2.92333	2.33	-2.42667	1.74667	-4.17667			3.50333	4.31	4.60667	0	-3.81	4.57667	2.92333	0	-2.42667	0	0
ACS4	0	4.88	10.2267	9.98	-2.19333	-6.63333	-1.16	1.66667	-0.593333	-0.89	-2.69667	-3.20667		FALSE	4.88	10.2267	9.98	-2.19333	-6.63333	-1.16	1.66667	-0.593333	-0.89	-2.69667	-3.20667			0	10.2267	9.98	0	-6.63333	0	0	0	0	0	0
ACO1	0	-0.483333	4.54667	1.45	2.15667	0.366667	3.37333	2.95667	2.93333	1.59	1.93667	-2.13667		FALSE	FALSE	4.54667	1.45	2.15667	FALSE	3.37333	2.95667	2.93333	1.59	1.93667	-2.13667			0	4.54667	0	0	0	3.37333	2.95667	0	0	1.93667	0
ACO3	0	-3.36667	-0.21	3.96	2.53	0.616667	3.11	1.07	0.806667	2.53	0.25	-11.01		FALSE	-3.36667	FALSE	3.96	2.53	0.616667	3.11	1.07	0.806667	2.53	FALSE	-11.01			0	0	3.96	2.53	0	0	0	0	2.53	0	-11.01
PE1	0	-5.41	3.05	1.88	-1.50333	0.62	-4.08333	-4.73667	-1.17333	-1.43667	-2.94333	-4.09		FALSE	-5.41	3.05	1.88	-1.50333	0.62	-4.08333	-4.73667	-1.17333	-1.43667	-2.94333	-4.09			-5.41	3.05	1.88	-1.50333	0.62	-4.08333	-4.73667	-1.17333	0	-2.94333	-4.09
EXP1	0	1.26333	0.426667	-3.19333	-4.04333	-3.52667	-1.81333	-1.75	-0.72	-4.54	-3.77	-5.62333		FALSE	1.26333	FALSE	-3.19333	-4.04333	-3.52667	-1.81333	-1.75	-0.72	-4.54	-3.77	-5.62333			0	0	-3.19333	-4.04333	-3.52667	0	-1.75	0	-4.54	-3.77	-5.62333
LOXB	0	-0.833333	3.49	2.71333	-3.19333	0.606667	-1.72	-2.17333	1.32333	-3.31667	-3.44667	-4.41333		FALSE	-0.833333	3.49	2.71333	-3.19333	0.606667	-1.72	-2.17333	1.32333	-3.31667	-3.44667	-4.41333			0	3.49	2.71333	-3.19333	0	0	-2.17333	0	-3.31667	-3.44667	-4.41333
FSR	0	-1.47333	2.58	1.51667	-2.44	-0.0866667	-1.62667	-2.09	1.11667	-1.11333	-2.68333	-3.85		FALSE	-1.47333	2.58	1.51667	-2.44	FALSE	-1.62667	-2.09	1.11667	-1.11333	-2.68333	-3.85			0	2.58	0	-2.44	0	-1.62667	-2.09	0	-1.11333	-2.68333	-3.85
β-MAN	0	-4.5	5.31667	5.23333	-5.64	-2.91333	-2.65	-2.76333	1.02667	-5.56	-6.87333	-8.64333		FALSE	-4.5	5.31667	5.23333	-5.64	-2.91333	-2.65	-2.76333	1.02667	-5.56	-6.87333	-8.64333			-4.5	5.31667	5.23333	-5.64	-2.91333	-2.65	-2.76333	0	-5.56	0	0
PG2a	0	0.826667	5.29	5.76667	4.59	3.58667	4.02	1.96	4.60333	-0.283333	2.95667	-1.64		FALSE	0.826667	5.29	5.76667	4.59	3.58667	4.02	1.96	4.60333	FALSE	2.95667	-1.64			0	5.29	5.76667	4.59	3.58667	4.02	1.96	4.60333	0	2.95667	0
TBG4	0	0.116667	4.61333	5.6	-1.19333	-0.1	2.35333	1.18333	2.48333	0.943333	0.783333	-0.94		FALSE	FALSE	4.61333	5.6	-1.19333	FALSE	2.35333	1.18333	2.48333	0.943333	0.783333	-0.94			0	4.61333	5.6	-1.19333	0	2.35333	1.18333	2.48333	0.943333	0	-0.94
XYL	0	2.44	5.59333	7.73667	-0.326667	3.78	1.27333	2.19667	4.98333	-5.41	0.39	-0.0266667		FALSE	2.44	5.59333	7.73667	FALSE	3.78	1.27333	2.19667	4.98333	-5.41	FALSE	FALSE			0	5.59333	7.73667	0	3.78	1.27333	2.19667	4.98333	-5.41	0	0
CEL2	0	-3.04667	-2.37	-6.04	-5.2	-2.64667	-6.03	-3.13667	-3.80667	-7.69	-6.69667	-2.99333		FALSE	-3.04667	-2.37	-6.04	-5.2	-2.64667	-6.03	-3.13667	-3.80667	-7.69	-6.69667	-2.99333			-3.04667	-2.37	-6.04	-5.2	-2.64667	-6.03	-3.13667	-3.80667	-7.69	-6.69667	-2.99333
PL	0	-5.99333	4.86	4.73	-1.74667	-0.26	-0.996667	-0.493333	0.64	-14.26	-2.26333	-2.08		FALSE	-5.99333	4.86	4.73	-1.74667	FALSE	-0.996667	FALSE	0.64	-14.26	-2.26333	-2.08			-5.99333	4.86	4.73	-1.74667	0	0	0	0	0	-2.26333	-2.08

### Sheet: Final
Gene	AV	Nps1	rinCR1	rinCR3	Nps1 (N/N) X rinCR1 (r/r)	Nps1 (N/N) X rinCR3(r/r)	Nps1 (N/N) X rinCR1 (R/r)	Nps1 (N/n) X rinCR1 (r/r)	Nps1 (N/N) X rinCR3 (R/r)	Nps1 (N/n) X rinCR3 (r/r)	Nps1 (N/n) X rinCR1 (R/r)	Nps1 (N/n) X rinCR3 (R/r)
RIN	0	6.22	4.77	3.55	3.66	3.82	6.78333	5.45667	5.92667	0	0	0
CNR	0	0	4.94667	4.99	0	2.96667	4.01333	2.54333	2.82667	1.36	-8.58	0
DXS	0	0	1.48667	-1.26667	6.19	0	0	0	1.82333	1.93667	0	2.40333
PSY1	0	3.18667	3.87667	0	0	-5.22667	0	0	0	0	0	0
CYCB	0	0	8.20667	6.96333	6.39	0	0	0	0	0	0	0
ACS2	0	3.50333	4.31	4.60667	0	-3.81	4.57667	2.92333	0	-2.42667	0	0
ACS4	0	0	10.2267	9.98	0	-6.63333	0	0	0	0	0	0
ACO1	0	0	4.54667	0	0	0	3.37333	2.95667	0	0	1.93667	0
ACO3	0	0	0	3.96	2.53	0	0	0	0	2.53	0	-11.01
PE1	0	-5.41	3.05	1.88	-1.50333	0.62	-4.08333	-4.73667	-1.17333	0	-2.94333	-4.09
EXP1	0	0	0	-3.19333	-4.04333	-3.52667	0	-1.75	0	-4.54	-3.77	-5.62333
LOXB	0	0	3.49	2.71333	-3.19333	0	0	-2.17333	0	-3.31667	-3.44667	-4.41333
FSR	0	0	2.58	0	-2.44	0	-1.62667	-2.09	0	-1.11333	-2.68333	-3.85
β-MAN	0	-4.5	5.31667	5.23333	-5.64	-2.91333	-2.65	-2.76333	0	-5.56	0	0
PG2a	0	0	5.29	5.76667	4.59	3.58667	4.02	1.96	4.60333	0	2.95667	0
TBG4	0	0	4.61333	5.6	-1.19333	0	2.35333	1.18333	2.48333	0.943333	0	-0.94
XYL	0	0	5.59333	7.73667	0	3.78	1.27333	2.19667	4.98333	-5.41	0	0
CEL2	0	-3.04667	-2.37	-6.04	-5.2	-2.64667	-6.03	-3.13667	-3.80667	-7.69	-6.69667	-2.99333
PL	0	-5.99333	4.86	4.73	-1.74667	0	0	0	0	0	-2.26333	-2.08

### Sheet: rinCR1-ACS Heatmap
Gene	AV	rinCR1	Nps1	Nps1(N/N) X rinCR1 (r/r)	Nps1(N/N) X rinCR1 (R/r)	Nps1(N/n) X rinCR1 (R/r)	Nps1(N/n) X rinCR1 (r/r)
RIN	0	-2.2	6.22	3.66	6.78333	0	5.45667
CNR	0	-2.97333	0	0	4.01333	-8.58	2.54333
DXS	0	-1.99667	0	6.19	0	0	0
PSY1	0	-2.51333	3.18667	0	0	0	0
CYCB	0	0	0	6.39	0	0	0
ACS2	0	3.94333	3.50333	0	4.57667	0	2.92333
ACS4	0	-4.49	0	0	0	0	0
ACO1	0	-1.10333	0	0	3.37333	1.93667	2.95667
ACO3	0	-1.75667	0	2.53	0	0	0

### Sheet: rinCR3-ACS Heatmap
Gene	AV	rinCR3	Nps1	Nps1(N/N) X rinCR3 (r/r)	Nps1(N/N) X rinCR3 (R/r)	Nps1(N/n) X rinCR3 (R/r)	Nps1(N/n) X rinCR3 (r/r)
RIN	0	-3.42	6.22	3.82	5.92667	0	0
CNR	0	-2.93	0	2.96667	2.82667	0	1.36
DXS	0	-4.75	0	0	1.82333	2.40333	1.93667
PSY1	0	-3.63667	3.18667	-5.22667	0	0	0
CYCB	0	-2.18333	0	0	0	0	0
ACS2	0	4.24	3.50333	-3.81	0	0	-2.42667
ACS4	0	-4.73667	0	-6.63333	0	0	0
ACO1	0	-4.2	0	0	0	0	0
ACO3	0	2.41333	0	0	0	-11.01	2.53

### Sheet: rinCR1-EXP Heatmap
Gene	AV	rinCR1	Nps1	Nps1(N/N) X rinCR1 (r/r)	Nps1(N/N) X rinCR1 (R/r)	Nps1(N/n) X rinCR1 (R/r)	Nps1(N/n) X rinCR1 (r/r)
PG2a	0	3.96333	0	4.59	4.02	2.95667	1.96
PE1	0	3.64667	-5.41	-1.50333	-4.08333	-2.94333	-4.73667
EXP1	0	0	0	-4.04333	0	-3.77	-1.75
LOXB	0	0	0	-3.19333	0	-3.44667	-2.17333
CEL	0	-8.35	-3.04667	-5.2	-6.03	-6.69667	-3.13667
FSR	0	2.52	0	-2.44	-1.62667	-2.68333	-2.09
PL1	0	-3.56	-5.99333	-1.74667	0	-2.26333	0
β-MAN	0	3.98333	-4.5	-5.64	-2.65	0	-2.76333
TBG4	0	0	0	-1.19333	2.35333	0	1.18333
XYL	0	-4.51	0	0	1.27333	0	2.19667

### Sheet: rinCR3-EXP Heatmap
Gene	AV	rinCR3	Nps1	Nps1(N/N) X rinCR3 (r/r)	Nps1(N/N) X rinCR3 (R/r)	Nps1(N/n) X rinCR3 (R/r)	Nps1(N/n) X rinCR3 (r/r)
PG2a	0	4.44	0	3.58667	4.60333	0	0
PE1	0	2.47667	-5.41	0.62	-1.17333	-4.09	0
EXP1	0	-4.09	0	-3.52667	0	-5.62333	-4.54
LOXB	0	-1.55667	0	0	0	-4.41333	-3.31667
CEL	0	-12.02	-3.04667	-2.64667	-3.80667	-2.99333	-7.69
FSR	0	1.45667	0	0	0	-3.85	-1.11333
PL1	0	-3.69	-5.99333	0	0	-2.08	0
β-MAN	0	3.9	-4.5	-2.91333	0	0	-5.56
TBG4	0	2.54	0	0	2.48333	-0.94	0.943333
XYL	0	-2.36667	0	3.78	4.98333	0	-5.41
